# The cysteine-rich exosporium morphogenetic protein, CdeC, exhibits self-assembly properties that lead to organized inclusion bodies in *Escherichia coli*

**DOI:** 10.1101/2020.07.09.196287

**Authors:** A. Romero-Rodríguez, S. Troncoso-Cotal, E. Guerrero-Araya, D. Paredes-Sabja

## Abstract

*Clostridioides difficile* is an obligate anaerobe spore-forming, Gram-positive, pathogenic bacterium, considered the leading cause of nosocomial diarrhea worldwide. Recent studies have attempted to understand the biology of the outer-most layer of *C. difficile* spores, the exosporium, which is believed to contribute to early interactions with the host. The fundamental role of the cysteine-rich proteins CdeC and CdeM has been described. However, the molecular details behind the mechanism of exosporium assembly are missing. The underlying mechanisms that govern exosporium assembly in *C. difficile* remain poorly studied, in part due to difficulties in obtaining pure soluble recombinant proteins of the *C. difficile* exosporium. In this work, we observed that CdeC was able to form organized inclusion bodies in the *E. coli* BL21 (DE3) pRIL strain filled with lamellae-like structures separated by an interspace of 5-15 nm; however, this lamellae-like organization is lost upon overexpression in *E. coli* SHuffle T7 strain with an oxidative environment. Additionally, DTT treatment of CdeC inclusion bodies released monomeric soluble forms of CdeC. Three truncated versions of the CdeC protein were constructed. While all the variants were able to aggregate forming oligomers that are resistant to denaturation conditions, TEM micrographs suggest that the self-organization properties of CdeC may be attributed to the C-terminal domain. Overall, these observations have important implications in further studies implicated in elucidating the role of CdeC in the exosporium assembly of *C. difficile* spores.
