## Supplementary material for "The cysteine-rich exosporium morphogenetic protein, CdeC, exhibits self-assembly properties that lead to organized inclusion bodies in *Escherichia coli*": Table S5

### Sheet: Hoja1
ID	Sequence
WP_024622166	ATGCAAGATATAAAAAGAAATAGAAGAAAAATGGGTAATAATAGTCCAGTATCTTCAAATATCAATGATATAGATGAAATTCGTGAAGATTCATTTTCTGATGAAGATATGGAAAGAGGCTTCAAAAATAAAAAGCATGATCACTGTGATTGCGAAAAAGAAGATAAATGTGGATGCGATCATCACCATAATGATTGTGGATGCGACCATCACCACAACGATTGTGACTGTGATCCTTGCCATAATCACAATAATCACCACTGTGAGCCTTGTGAAATAGAGTCAGATGACTGCTTCCCAAATAAATGTGGGCCAGAATGCTGTCATCCTTTAACTCCTAAAAATTTCGCACCTGGGAACTGTGTTCCTATAGCTATAGAAACTAATAGAGTTTTTGAT…
WP_073125904	ATGCAAGATCTTAAAAAAAATAGAAGAAAAGTTATGAACAAACAAGTTGAACCAGTTGAAGATAGTGTTAGTACTGAAGAAGTATTAGAAGAAGTATTAGAAGAAGATATGTCAAGAGGAGTAAATAAATCCAAACATCACCATGGAGATAGTTGTGAATGCAATCATGAACATCATCATCACCATGATAATTGTGGTTGTGATCATGGGCATAGTGATTGCCAAGTTTATGAATGTACAATATGCAACTGCAAACCTAAACATGATGACTGTGAACCATGTGGAGTAGAATCAGCAGAGAATTGTTTTGATAATAAGTGTGGTCCAGAATGTTGTAGCCCTATAACTCCTCAAAAGCTATCAACATCTAATAGCATACCATATGCAATCGAGACAAAC…
WP_027702509	ATGCAAGATATAAAAAGAAATAGAAGAAAGATGGGTAATAATAGTCCAGTATCTACAGTTAATAATACAGATATAGAAGAAACTTTTGAAGATCCATTCTTTGAAGATGATATGGAAAGAGGATTTAAACATAAGAAACATAACAAATGTGATCCATGCCATGATCATCACGACAATTGCGACTGTGATCCATGCCATGATCACGACGATAATTGTAAATGCCATGATCACCACGATAATTGTGAATGCCATGATCGCGACGATAATTGTGGATGCCATGATAACTTCGACTGTGATTGTGATCAATGCGAATTAAAGTCTAATGAATGTTTTAAAAATAATTGTGGACCAGAGTGTTGCCGTCCAATAAGACCAAAAGACTTTTCACCTCAAAATAGT…
WP_092927316	ATGCAAGATTTAAAAAGAAATAGAAAAAGAGTTCCTAATCAGCATATAGATCAAATGGAAAACGACTGTTTAGAAGAACATGTAAGTCAAGAAGTAGATGATGATTTAACTAGAGGATGTGGATGTAAAAAAGACTCAAACTGTGATAAACATTCAGATTGTAACCACAATATGAAGTGCGAGTGCGAGTGTGTATGTCATCCAGAACAACACTGCTGTGAGCCTTGTGAACCAGATGCTGATACATGTATAAAAAATAAATGTGGACCTGAGTGTCTTGGTCCTATAAATCCACCAAGATTTAATGTATCAAACAGTGTACCAGTTGCAATTGAGGCCAATAGGATATTTGATACTATGGTATTTCAAACATTTACAGATGCAACAGCTCCAAATGGT…
WP_166504890	ATGCAAGATTTAAAAAGAAATAGAAAAAGAGTTCCTAATCAGCATATAGATCAAATGGAAAACGACTGTTTAGAAGAACATGTAAGTCAAGAAGTAGATGATGATTTAACTAGAGGATGTGGATGTAAAAAAGACTCAAACTGTGATAAACATTCAGATTGTAACCACAATATGAAGTGCGAGTGCGAGTGTGTATGTCATCCAGAACCACACTGCTGTGAGCCTTGTGAACCAGATGCTGATACATGTATAAAAAATAAATGTGGACCTGAGTGTCTTGGTCCTATAAATCCACCAAGATTTAATGTATCAAACAGTGTACCAGTTGCAATTGAGGCCAATAGGATATTTGATACTATGGTATTTCAAACATTTACAGATGCAACAGCTCCAAATGGT…
WP_095406625	ATGCAAGATCTTAAAAAGAATAAAAGAAGAATGATAAATAATCAAGCATCAATAACAGCAAATAAATTAGAAGCACAAGAGTCTATGTTAGAAGAGGGTAATAGAGGATGTAAACATAAGCCTTCTTGTTCTGATATATGCCATGATGAAAAAAATTGCTGTAATAATAAAAATGATGAAAAATTTGAGTGTGATTGTATATGTAGTTGCACTTGTAAAAAACAACAAGAACCTGATTGCGAACCTTGCCAAATAGAATCAGATGAATGTATTAAAAACGTTTGTGGGCCAGAATGCTGCGATCCAATTACTATACCTAGATTTTCACCAGCTAATAGTGTTCCAATTGCAATAGAAACTAATAGAATATTTGATACTATGCAATTTCAAACTTTTACA…
WP_147541595	ATGCAAGATCTTAGAAAGAATAAAAGAAAAATGACAAATAAACTTATGAATGTAACAAATAGCCATATAACAGAAGAAATGAGTGAAGAATTAGAAAGAGTTTATAGACCAAAACACAACAATACAAATGATTGTTGTAACAATACTTGCAATAACGATTGTGATCATCACCATGATGATTGTAAATGTGATAACCATCATGATGATTGTAAATGTGATCATCACCATGACCATGATAAATGTGAACCATGTGAAGTACAGTCAGATATATGTGTAGACAATCCTTGTCGTGACACATGCTGTACTCCTATTACTCCACCAAGATTTTCAACAAATAACAGTGTTCCTGTTGCGATAGAAACTAATAGAGTATTTGATAGTGTAGTATTCCAAACATTT…
WP_071121297	ATGCAAGACCTTAAAAAAAATAAAAGAAGAATTAATCAATCAACTTTACAACATGAAGCTAAAGAAAGCTTAAATGAAGAACTACAAGAAGATATAGCTAGATCTTGTAAATCAAAAGGATGTAACTGTAATAAACATGATGATGAGTGTGAGCTTGAGTGCGATTGTGTATGCAAACCAAAACATAACCACAATCATAAACATGATGATGAGTGTGAACCTTGTGAAGTAGAATCTGATGAATGTGTAGATAATGTATGTGGTGAAGAATGCTGCAATCCTTTATCATCACCTAAATTTTCAACAGCAAATAGTGTACCACTTGCTATAGAAACAAATAGAGTATTTGATAGTATAAAATTCCAAGTATTTACAGATGCAGATGCTCCTAATGGAGAA…
WP_148556057	ATGAACGACCTAAAAAGAAGTAAGAGAAAAATGTATAACAAACAAATGTCTGCTATGAAAAATACTTGCCAAGAAGAAGCCACAGTAGAAATAGATGAGCTTGATAGAGGATGCAAATGCAAAAACAATACAAATAACACAAACAATAATAATTGTTGCAACCATGAACAAACTCAACCTATAAGTCATGAGAAAAAATGTCATCCAAAGCATGAACATGAAACTCTTGAATGTGAATGTGTTTGTGAGTGCAAAAAACCATGCAAACCAGATTGTGAACCATGTGAGGCTGAAAGTGATACTTGCGTAGAAAATATTTGTGCTAACAATGAATGCTGTAATGGACTTAACCCAACTTTCTCTACTAAGAATGCTTGTCCAGTAGCAATAGAAGCAGAC…
WP_074914623	ATGAACGACCTAAAAAGAAGTAAGAGAAAAATGTATAACAAACAAATGTCTGCTATGAAAAATACTTGCCAAGAAGAAGCCACAGTAGAAATAGATGAGCTTGAAAGAGGATGCAAATGCAAAAACAATACAAATAACACAAATAACACAAATAATACAAATAATAATAATTGTTGCAACCATGAACAAACTCAACCTATAAGTCATGAGAAAAAATGTCATCCAAAGCATGAACATGAAACTCTTGAATGTGAATGTGTTTGCGAGTGCAAAAAACCATGCAAACCAGATTGTGAACCATGTGAAGCTGAAAGTGATACTTGCGTAGAAAACATTTGTGCTAACAATGAATGCTGTAATGGACTTTGCCCAACTTTCTCCACTAAGAATGCTTGTCCA…
WP_148489321	ATGCAAGACTTAAAAAAGAATAGAAGAAGAATGAACAATAAACAAATGTCTATGATGACTAATATTTCTGAGGGAGAAGCAACAGTAGAAGTAGATGATCTAGAAAGAGGATGCAAGTGTAATAACAATATGGTAGGACAAACTAATAAACATGATAATAAATGCCATGATAAACATGATAAAAAAGAAGAATTTGAATGTGAATGTCATTGCGAATGTAAAAAAAGTGAGGAAAAATGTGAACCATGCGAAGCTGAATCAGATGTATGCTCAGTAAACACATGTAGAGAAGAATGTTGTAATGGAATAAATCCAAGTTTTTCAACAAGAAATGCTCAACCAATAGCTATAGAAGTAAATAAGATATTTGATTCTATACAATTTAGAACATTTACAGAT…
WP_018591584	ATGCAAGATTTAAAAAAGAATAAAAGAAAAATGAACAATAAACAAATGTCTACAATGAGTAATCGTCCTGAGAAAGAAGAGATAGAATCAGTAGTAGCAGTAGAAGTAGATGAATTGGACAGAGGATGTAAGTGTAACAATGATATGGAATCACATAAAAATAAATGCAATGATAAGCATGATAAGCATGAGTGTGAATGTCATTGTGAATGTAAAAAACATGAAGAATGTAAAGAATGTGAAGTTGTATCTGAAGAATGTTCAGTAAATCCATGTAGAGAAGAATGCTGTAATGGAATAAGACCAACTTTTTCAACAAGAAACGCGTCTCCAGTAGCTATAGAAACAAATAGAATATTTGACTCAATACAATTTAGAGCATTTACAGATGCTACGGGA…
WP_039680198	ATGCAAGATTTAAAAAAGAATAAAAGAAGAATGAATAATAAACAAATGTCTACAATGAGCAATTGTCCTGAAAGGGAAGAAGTAGAATCAGTAGTAGCAGTAGAAGTAGATGAACTTGACAGAGGATGTAAGTGCAACAATGATATGGAATCACACAAAAATAAATGCAATGAAAAGCATGAAAAGCATGAGTGTGAGTGTGAATGTCATTGTGAATGTAAAAAACATGAAGAATGTAAAGAATGTGAAGCTGTATCTGAAGAATGTTCAGTAAATCCATGTAGAGAAGAATGCTGTAATGGAATAAGACCAACTTTTTCAACAAGAAACGCGTCTCCAGTAGCTATAGAAACAAATAGAATATTTGACTCAATACAATTTAGAGCATTTACAGATGCT…
WP_138342393	ATGCAAAATCTTAGAAAGAATAAAAATAAAGTTATCACAACACAAATGATGAATTTAACTAATGAAGAAGCTATAGACACTGAAACTTGTGATGAAATGAACAGAGGATGTAAAGGAAAACCTAATAATATGTATAACAACAATAATTGTGGCAAACAAACATGTAATGAATGTGAACCTTGTCACAATCACATTCATGACCATGACAAATGTATAGATCCTTGTAAAAAACCTCATAAACCAGAAAAATGCTGTGAAACTTGTGAAGATACTCTAAGTCAAAATTGTATAAAAAACACTTGTGATACAAATTCATGTTGTTCACCACTTAATGTACCAAGAGTATCAGTAGCAAATGCAACACCTTTTGCAATAGATGCTAATAGAATATTCGATACT…
WP_055088185	ATGCAAAATCTTAGAAAGAATAAAAATAAAGTTATCACAACACAAATGATGAATTTAACTAATGAAGAAGCTATAGACACTGAAACTTGTGATGAAATGAACAGAGGATGTAAAGGAAAACCTAATAATATGTATAACAACAATAATTGTGGCAAACAAACATGTAATGAATGTGAACCTTGTCACAATCACATTCATGACCATGACAAATGTATAGATCCTTGTAAAAAACCTCATAAACCAGAAAAATGCTGTGAAACTTGTGAAGATACTCTAAGTCAAAATTGTATAAAAAACACTTGTGATACAAATTCATGTTGTTCACCACTTAATGTACCAAGAGTATCAGTAGCAAATGCAACACCTTTTGCAATAGATGCTAATAGAATATTCGATACT…
WP_007285896	ATGCAAAATCTTAGAAAGAATAAAAATAAAGTTATCACAACACAAATGATGAATTTAACTAATGAAGAAGCTATAGACACTGAAACTTGTGATGAAATGAACAGAGGATGTAAAGGAAAACCTAATAATATGTATAACAACAATAATTGTGGCAAACAAACATGTAATGAATGTGAACCTTGTCACAATCACATTCATGACCATGACAAATGTATAGATCCTTGTAAAAAACCTCATAAACCAGAAAAATGCTGTGAAACTTGTGAAGATACTCTAAGTCAAAATTGTATAAAAAACACTTGTGATACAAATTCATGTTGTTCACCACTTAATGTACCAAGAGTATCAGTAGCAAATGCAACACCTTTTGCAATAGATGCTAATAGAATATTCGATACT…
