## Supplementary material for "The cysteine-rich exosporium morphogenetic protein, CdeC, exhibits self-assembly properties that lead to organized inclusion bodies in *Escherichia coli*": Table S6

Contig Accesion ID	Chords	Protein Accesion ID	Specie	Assembly Accesion
NZ_FQWX01000013	57255-56026	WP_073125904	Asaccharospora irregularis DSM 2635	GCF_900129815.1
NZ_CABIVQ010000036	16489-17697	WP_147541595	Clostridiaceae bacterium	GCA_902362365.1
NZ_AXUS01000024	43945-45114	WP_024622166	Clostridioides mangenotii TR	GCA_000498755.1
P160_RS0110880	2156696-2157898	WP_027702509	Clostridioides mangenotii LM2	GCF_000687955.1
NZ_SPHR01000001	723017-721836	WP_138342393	Intestinibacter bartlettii BSD2780061688st1_A9	GCF_005845095.1
NZ_CZAH01000001	1390028-1391209	WP_055088185	Intestinibacter bartlettii 2789STDY5834879	GCF_001406775.1
NZ_FUXV01000001	809765-810946	WP_007285896	Intestinibacter bartlettii DSM 16795	GCF_900167285.1
NZ_CABIZO010000005	86856-88043	WP_148489321	Peptostreptococcaceae bacterium MGYG-HGUT-00102	GCF_902363255.1
NZ_LN650648	535996-537117	WP_166504890	Romboutsia hominis FRIFI	GCF_900002575.1
NZ_NOJZ02000013	24305-23121	WP_095406625	Romboutsia maritimum CCRI-22766	GCF_002251085.2
NZ_FJTZ01000012	2019604-2020725	WP_092927316	Romboutsia sp. MT17	GCF_900074625.1
NZ_LT629850	2315399-2316619	WP_071121297	Romboutsia timonensis Marseille-P326	GCF_900106845.1
NZ_CABIWC010000001	203979-205157	WP_148556057	Terrisporobacter glycolicus MGYG-HGUT-00005	GCF_902362305.1
NZ_FORW01000001	191920-193116	WP_074914623	Terrisporobacter glycolicus KPPR-9	GCF_900114105.1
NZ_KE392228	2464821-2466029	WP_018591584	Terrisporobacter glycolicus ATCC 14880 = DSM 1288	GCF_000439105.1
NZ_JWHR01000109	101427-102611	WP_039680198	Terrisporobacter othiniensis 08-306576	GCF_000808015.1
