## Supplementary material for "The cysteine-rich exosporium morphogenetic protein, CdeC, exhibits self-assembly properties that lead to organized inclusion bodies in *Escherichia coli*": Table S7

### Sheet: Hoja1
ID	Sequence
WP_024622166.1 NZ_AXUS01000024.1:43945-45114 hypothetical protein [Clostridioides mangenotii]	ATGCAAGATATAAAAAGAAATAGAAGAAAAATGGGTAATAATAGTCCAGTATCTTCAAATATCAATGATATAGATGAAATTCGTGAAGATTCATTTTCTGATGAAGATATGGAAAGAGGCTTCAAAAATAAAAAGCATGATCACTGTGATTGCGAAAAAGAAGATAAATGTGGATGCGATCATCACCATAATGATTGTGGATGCGACCATCACCACAACGATTGTGACTGTGATCCTTGCCATAATCACAATAATCACCACTGTGAGCCTTGTGAAATAGAGTCAGATGACTGCTTCCCAAATAAATGTGGGCCAGAATGCTGTCATCCTTTAACTCCTAAAAATTTCGCACCTGGGAACTGTGTTCCTATAGCTATAGAAACTAATAGAGTTTTTGAT…
WP_073125904.1 NZ_FQWX01000013.1:c57255-56026 hypothetical protein [Asaccharospora irregularis]	ATGCAAGATCTTAAAAAAAATAGAAGAAAAGTTATGAACAAACAAGTTGAACCAGTTGAAGATAGTGTTAGTACTGAAGAAGTATTAGAAGAAGTATTAGAAGAAGATATGTCAAGAGGAGTAAATAAATCCAAACATCACCATGGAGATAGTTGTGAATGCAATCATGAACATCATCATCACCATGATAATTGTGGTTGTGATCATGGGCATAGTGATTGCCAAGTTTATGAATGTACAATATGCAACTGCAAACCTAAACATGATGACTGTGAACCATGTGGAGTAGAATCAGCAGAGAATTGTTTTGATAATAAGTGTGGTCCAGAATGTTGTAGCCCTATAACTCCTCAAAAGCTATCAACATCTAATAGCATACCATATGCAATCGAGACAAAC…
WP_027702509.1 P160_RS0110880:2156696-2157898 hypothetical protein [Clostridioides mangenotii]	ATGCAAGATATAAAAAGAAATAGAAGAAAGATGGGTAATAATAGTCCAGTATCTACAGTTAATAATACAGATATAGAAGAAACTTTTGAAGATCCATTCTTTGAAGATGATATGGAAAGAGGATTTAAACATAAGAAACATAACAAATGTGATCCATGCCATGATCATCACGACAATTGCGACTGTGATCCATGCCATGATCACGACGATAATTGTAAATGCCATGATCACCACGATAATTGTGAATGCCATGATCGCGACGATAATTGTGGATGCCATGATAACTTCGACTGTGATTGTGATCAATGCGAATTAAAGTCTAATGAATGTTTTAAAAATAATTGTGGACCAGAGTGTTGCCGTCCAATAAGACCAAAAGACTTTTCACCTCAAAATAGT…
WP_092927316.1 NZ_FJTZ01000012.1:2019604-2020725 hypothetical protein [Romboutsia sp. MT17]	ATGCAAGATTTAAAAAGAAATAGAAAAAGAGTTCCTAATCAGCATATAGATCAAATGGAAAACGACTGTTTAGAAGAACATGTAAGTCAAGAAGTAGATGATGATTTAACTAGAGGATGTGGATGTAAAAAAGACTCAAACTGTGATAAACATTCAGATTGTAACCACAATATGAAGTGCGAGTGCGAGTGTGTATGTCATCCAGAACAACACTGCTGTGAGCCTTGTGAACCAGATGCTGATACATGTATAAAAAATAAATGTGGACCTGAGTGTCTTGGTCCTATAAATCCACCAAGATTTAATGTATCAAACAGTGTACCAGTTGCAATTGAGGCCAATAGGATATTTGATACTATGGTATTTCAAACATTTACAGATGCAACAGCTCCAAATGGT…
WP_166504890.1 NZ_LN650648.1:535996-537117 hypothetical protein [Romboutsia hominis]	ATGCAAGATTTAAAAAGAAATAGAAAAAGAGTTCCTAATCAGCATATAGATCAAATGGAAAACGACTGTTTAGAAGAACATGTAAGTCAAGAAGTAGATGATGATTTAACTAGAGGATGTGGATGTAAAAAAGACTCAAACTGTGATAAACATTCAGATTGTAACCACAATATGAAGTGCGAGTGCGAGTGTGTATGTCATCCAGAACCACACTGCTGTGAGCCTTGTGAACCAGATGCTGATACATGTATAAAAAATAAATGTGGACCTGAGTGTCTTGGTCCTATAAATCCACCAAGATTTAATGTATCAAACAGTGTACCAGTTGCAATTGAGGCCAATAGGATATTTGATACTATGGTATTTCAAACATTTACAGATGCAACAGCTCCAAATGGT…
WP_095406625.1 NZ_NOJZ02000013.1:c24305-23121 hypothetical protein [Romboutsia maritimum]	ATGCAAGATCTTAAAAAGAATAAAAGAAGAATGATAAATAATCAAGCATCAATAACAGCAAATAAATTAGAAGCACAAGAGTCTATGTTAGAAGAGGGTAATAGAGGATGTAAACATAAGCCTTCTTGTTCTGATATATGCCATGATGAAAAAAATTGCTGTAATAATAAAAATGATGAAAAATTTGAGTGTGATTGTATATGTAGTTGCACTTGTAAAAAACAACAAGAACCTGATTGCGAACCTTGCCAAATAGAATCAGATGAATGTATTAAAAACGTTTGTGGGCCAGAATGCTGCGATCCAATTACTATACCTAGATTTTCACCAGCTAATAGTGTTCCAATTGCAATAGAAACTAATAGAATATTTGATACTATGCAATTTCAAACTTTTACA…
WP_147541595.1 NZ_CABIVQ010000036.1:16489-17697 hypothetical protein [Clostridiaceae bacterium]	ATGCAAGATCTTAGAAAGAATAAAAGAAAAATGACAAATAAACTTATGAATGTAACAAATAGCCATATAACAGAAGAAATGAGTGAAGAATTAGAAAGAGTTTATAGACCAAAACACAACAATACAAATGATTGTTGTAACAATACTTGCAATAACGATTGTGATCATCACCATGATGATTGTAAATGTGATAACCATCATGATGATTGTAAATGTGATCATCACCATGACCATGATAAATGTGAACCATGTGAAGTACAGTCAGATATATGTGTAGACAATCCTTGTCGTGACACATGCTGTACTCCTATTACTCCACCAAGATTTTCAACAAATAACAGTGTTCCTGTTGCGATAGAAACTAATAGAGTATTTGATAGTGTAGTATTCCAAACATTT…
WP_071121297.1 NZ_LT629850.1:2315399-2316619 hypothetical protein [Romboutsia timonensis]	ATGCAAGACCTTAAAAAAAATAAAAGAAGAATTAATCAATCAACTTTACAACATGAAGCTAAAGAAAGCTTAAATGAAGAACTACAAGAAGATATAGCTAGATCTTGTAAATCAAAAGGATGTAACTGTAATAAACATGATGATGAGTGTGAGCTTGAGTGCGATTGTGTATGCAAACCAAAACATAACCACAATCATAAACATGATGATGAGTGTGAACCTTGTGAAGTAGAATCTGATGAATGTGTAGATAATGTATGTGGTGAAGAATGCTGCAATCCTTTATCATCACCTAAATTTTCAACAGCAAATAGTGTACCACTTGCTATAGAAACAAATAGAGTATTTGATAGTATAAAATTCCAAGTATTTACAGATGCAGATGCTCCTAATGGAGAA…
WP_148556057.1 NZ_CABIWC010000001.1:203979-205157 hypothetical protein [Terrisporobacter glycolicus]	ATGAACGACCTAAAAAGAAGTAAGAGAAAAATGTATAACAAACAAATGTCTGCTATGAAAAATACTTGCCAAGAAGAAGCCACAGTAGAAATAGATGAGCTTGATAGAGGATGCAAATGCAAAAACAATACAAATAACACAAACAATAATAATTGTTGCAACCATGAACAAACTCAACCTATAAGTCATGAGAAAAAATGTCATCCAAAGCATGAACATGAAACTCTTGAATGTGAATGTGTTTGTGAGTGCAAAAAACCATGCAAACCAGATTGTGAACCATGTGAGGCTGAAAGTGATACTTGCGTAGAAAATATTTGTGCTAACAATGAATGCTGTAATGGACTTAACCCAACTTTCTCTACTAAGAATGCTTGTCCAGTAGCAATAGAAGCAGAC…
WP_074914623.1 NZ_FORW01000001.1:191920-193116 hypothetical protein [Terrisporobacter glycolicus]	ATGAACGACCTAAAAAGAAGTAAGAGAAAAATGTATAACAAACAAATGTCTGCTATGAAAAATACTTGCCAAGAAGAAGCCACAGTAGAAATAGATGAGCTTGAAAGAGGATGCAAATGCAAAAACAATACAAATAACACAAATAACACAAATAATACAAATAATAATAATTGTTGCAACCATGAACAAACTCAACCTATAAGTCATGAGAAAAAATGTCATCCAAAGCATGAACATGAAACTCTTGAATGTGAATGTGTTTGCGAGTGCAAAAAACCATGCAAACCAGATTGTGAACCATGTGAAGCTGAAAGTGATACTTGCGTAGAAAACATTTGTGCTAACAATGAATGCTGTAATGGACTTTGCCCAACTTTCTCCACTAAGAATGCTTGTCCA…
WP_148489321.1 NZ_CABIZO010000005.1:86856-88043 hypothetical protein [Peptostreptococcaceae bacterium]	ATGCAAGACTTAAAAAAGAATAGAAGAAGAATGAACAATAAACAAATGTCTATGATGACTAATATTTCTGAGGGAGAAGCAACAGTAGAAGTAGATGATCTAGAAAGAGGATGCAAGTGTAATAACAATATGGTAGGACAAACTAATAAACATGATAATAAATGCCATGATAAACATGATAAAAAAGAAGAATTTGAATGTGAATGTCATTGCGAATGTAAAAAAAGTGAGGAAAAATGTGAACCATGCGAAGCTGAATCAGATGTATGCTCAGTAAACACATGTAGAGAAGAATGTTGTAATGGAATAAATCCAAGTTTTTCAACAAGAAATGCTCAACCAATAGCTATAGAAGTAAATAAGATATTTGATTCTATACAATTTAGAACATTTACAGAT…
WP_018591584.1 NZ_KE392228.1:2464821-2466029 hypothetical protein [Terrisporobacter glycolicus]	ATGCAAGATTTAAAAAAGAATAAAAGAAAAATGAACAATAAACAAATGTCTACAATGAGTAATCGTCCTGAGAAAGAAGAGATAGAATCAGTAGTAGCAGTAGAAGTAGATGAATTGGACAGAGGATGTAAGTGTAACAATGATATGGAATCACATAAAAATAAATGCAATGATAAGCATGATAAGCATGAGTGTGAATGTCATTGTGAATGTAAAAAACATGAAGAATGTAAAGAATGTGAAGTTGTATCTGAAGAATGTTCAGTAAATCCATGTAGAGAAGAATGCTGTAATGGAATAAGACCAACTTTTTCAACAAGAAACGCGTCTCCAGTAGCTATAGAAACAAATAGAATATTTGACTCAATACAATTTAGAGCATTTACAGATGCTACGGGA…
WP_039680198.1 NZ_JWHR01000109.1:101427-102611 hypothetical protein [Terrisporobacter othiniensis]	ATGCAAGATTTAAAAAAGAATAAAAGAAGAATGAATAATAAACAAATGTCTACAATGAGCAATTGTCCTGAAAGGGAAGAAGTAGAATCAGTAGTAGCAGTAGAAGTAGATGAACTTGACAGAGGATGTAAGTGCAACAATGATATGGAATCACACAAAAATAAATGCAATGAAAAGCATGAAAAGCATGAGTGTGAGTGTGAATGTCATTGTGAATGTAAAAAACATGAAGAATGTAAAGAATGTGAAGCTGTATCTGAAGAATGTTCAGTAAATCCATGTAGAGAAGAATGCTGTAATGGAATAAGACCAACTTTTTCAACAAGAAACGCGTCTCCAGTAGCTATAGAAACAAATAGAATATTTGACTCAATACAATTTAGAGCATTTACAGATGCT…
WP_138342393.1 NZ_SPHR01000001.1:c723017-721836 hypothetical protein [Intestinibacter bartlettii]	ATGCAAAATCTTAGAAAGAATAAAAATAAAGTTATCACAACACAAATGATGAATTTAACTAATGAAGAAGCTATAGACACTGAAACTTGTGATGAAATGAACAGAGGATGTAAAGGAAAACCTAATAATATGTATAACAACAATAATTGTGGCAAACAAACATGTAATGAATGTGAACCTTGTCACAATCACATTCATGACCATGACAAATGTATAGATCCTTGTAAAAAACCTCATAAACCAGAAAAATGCTGTGAAACTTGTGAAGATACTCTAAGTCAAAATTGTATAAAAAACACTTGTGATACAAATTCATGTTGTTCACCACTTAATGTACCAAGAGTATCAGTAGCAAATGCAACACCTTTTGCAATAGATGCTAATAGAATATTCGATACT…
WP_055088185.1 NZ_CZAH01000001.1:1390028-1391209 hypothetical protein [Intestinibacter bartlettii]	ATGCAAAATCTTAGAAAGAATAAAAATAAAGTTATCACAACACAAATGATGAATTTAACTAATGAAGAAGCTATAGACACTGAAACTTGTGATGAAATGAACAGAGGATGTAAAGGAAAACCTAATAATATGTATAACAACAATAATTGTGGCAAACAAACATGTAATGAATGTGAACCTTGTCACAATCACATTCATGACCATGACAAATGTATAGATCCTTGTAAAAAACCTCATAAACCAGAAAAATGCTGTGAAACTTGTGAAGATACTCTAAGTCAAAATTGTATAAAAAACACTTGTGATACAAATTCATGTTGTTCACCACTTAATGTACCAAGAGTATCAGTAGCAAATGCAACACCTTTTGCAATAGATGCTAATAGAATATTCGATACT…
WP_007285896.1 NZ_FUXV01000001.1:809765-810946 hypothetical protein [Intestinibacter bartlettii]	ATGCAAAATCTTAGAAAGAATAAAAATAAAGTTATCACAACACAAATGATGAATTTAACTAATGAAGAAGCTATAGACACTGAAACTTGTGATGAAATGAACAGAGGATGTAAAGGAAAACCTAATAATATGTATAACAACAATAATTGTGGCAAACAAACATGTAATGAATGTGAACCTTGTCACAATCACATTCATGACCATGACAAATGTATAGATCCTTGTAAAAAACCTCATAAACCAGAAAAATGCTGTGAAACTTGTGAAGATACTCTAAGTCAAAATTGTATAAAAAACACTTGTGATACAAATTCATGTTGTTCACCACTTAATGTACCAAGAGTATCAGTAGCAAATGCAACACCTTTTGCAATAGATGCTAATAGAATATTCGATACT…
GCF_000449005	ATGCAAGATTATAAAAAAAATAAAAGAAGAATGATGAATCAGCCAATGTCTACAATGAATGAAGAAGAAGTGTATACAGATGAAATAAATTCAGAAGACATGAGAGGTTTTAAAAAATCACACCATCATAATGGATGTAATACTGATAATAAGTGTGAGTGCCATGATGATTGCAATCCATGCAACCCATGTAATCCATGTAAACCTAACCCATGCAATCCATGCAAACCTAATCCATGTGATGACAATTGTGGATGCCATGACAATTGTAAATGTGATTGTGAACCATGTGAAATGGATTCAGATGAATGTTTTGAAAACAAATGTGGACCAGAATGCTGTAATCCTATATCTCCAAGAAACTTCTCTGTATCAAATGCAGTGCCATTTGCAATAGAG…
GCF_000449145	ATGCAAGATTATAAAAAAAATAAAAGAAGAATGATGAATCAGCCAATGTCTACAATGAATGAAGAAGAAGTGTATACAGATGAAATAAATTCAGAAGACATGAGAGGTTTTAAAAAATCACACCATCATAATGGATGTAATACTGATAATAAGTGTGAGTGCCATGATGATTGCAATCCATGCAACCCATGTAATCCATGTAAACCTAACCCATGCAATCCATGCAAACCTAATCCATGTGATGACAATTGTGGATGCCATGACAATTGTAAATGTGATTGTGAACCATGTGAAATGGATTCAGATGAATGTTTTGAAAACAAATGTGGACCAGAATGCTGTAATCCTATATCTCCAAGAAACTTCTCTGTATCAAATGCAGTGCCATTTGCAATAGAG…
GCF_000449045	ATGCAAGATTATAAAAAAAATAAAAGAAGAATGATGAATCAGCCAATGTCTACAATGAATGAAGAAGAAGTGTATACAGATGAAATAAATTCAGAAGACATGAGAGGTTTTAAAAAATCACACCATCATAATGGATGTAATACTGATAATAAGTGTGAGTGCCATGATGATTGCAATCCATGCAACCCATGTAATCCATGTAAACCTAACCCATGCAATCCATGCAAACCTAATCCATGTGATGACAATTGTGGATGCCATGACAATTGTAAATGTGATTGTGAACCATGTGAAATGGATTCAGATGAATGTTTTGAAAACAAATGTGGACCAGAATGCTGTAATCCTATATCTCCAAGAAACTTCTCTGTATCAAATGCAGTGCCATTTGCAATAGAG…
GCF_000242355	ATGCAAGATTATAAAAAAAATAAAAGAAGAATGATGAATCAGCCAATGTCTACAATGAATGAAGAAGAAGTGTATACAGATGAAATAAATTCAGAAGACATGAGAGGGTTTAAAAAATCACACCATCATAATGGATGTAATACTGATAATAAGTGTGAGTGCCATGATGAGTGTAATCCATGCAACCCATGTAATCCATGTAAACCTAACCCATGCAATCCATGCAAACCTAATCCATGTGATGACAATTGTGGATGCCATGACAATTGTAAATGTGATTGTGAACCATGTGAAATGGATTCAGATGAATGTTTTGAAAACAAATGTGGACCAGAATGCTGTAATCCTATATCTCCAAGAAACTTCTCTGTATCAAATGCAGTGCCATTTGCAATAGAG…
GCF_000449705	ATGCAAGATTATAAAAAAAATAAAAGAAGAATGATGAATCAGCCAATGTCTACAATGAATGAAGAAGAAGTGTATACAGATGAAATAAATTCAGAAGACATGAGAGGTTTTAAAAAATCACACCATCATAATGGATGTAATACTGATAATAAGTGTGAGTGCCATGATGATTGCAATCCATGCAACCCATGTAATCCATGTAAACCTAACCCATGCAATCCATGCAAACCTAATCCATGTGATGACAATTGTGGATGCCATGACAATTGTAAATGTGATTGTGAACCATGTGAAATGGATTCAGATGAATGTTTTGAAAACAAATGTGGACCAGAATGCTGTAATCCTATATCTCCAAGAAACTTCTCTGTATCAAATGCAGTGCCATTTGCAATAGAG…
GCF_000449185	ATGCAAGATTATAAAAAAAATAAAAGAAGAATGATAAATCAGCCAATGTCTACAATGAATGAAGAAGAAGTGTATACAGATGAAATAAATTCAGAAGACATGAGAGGGTTTAAAAAATCACACCATCATAATGGATGTAATACTGATAATAAGTGTGAGTGCCATGATGAGTGTAATCCATGTAACCCATGCAATCCATGCAAACCTAATCCATGTGATGACAATTGTGGATGCCATGACAATTGTAAATGTGATTGTGAACCATGTGAAATGGATTCAGATGAATGTTTTGAAAACAAATGTGGACCAGAATGCTGTAATCCTATATCTCCAAGAAACTTCTCTGTATCAAATGCAGTGCCATTTGCAATAGAGGCTAATAGAATATTTGATACTATG…
GCF_000193695	ATGCAAGATTATAAAAAAAATAAAAGAAGAATGATAAATCAGCCAATGTCTACAATGAATGAAGAAGAAGTGTATACAGATGAAATAAATTCAGAAGACATGAGAGGGTTTAAAAAATCACACCATCATAATGGATGTAATACTGATAATAAGTGTGAGTGCCATGATGATTGCAATCCATGCAACCCATGTAATCCATGTAAACCTAACCCATGCAATCCATGCAAACCTAATCCATGTGATGACAATTGTGGATGCCATGACAATTGTAAATGTGATTGTGAACCATGTGAAATGGATTCAGATGAATGTTTTGAAAACAAATGTGGACCAGAATGCTGTAATCCTATATCTCCAAGAAACTTCTCTGTATCAAATGCAGTGCCATTTGCAATAGAG…
GCF_000448905	ATGCAAGATTATAAAAAAAATAAAAGAAGAATGATGAATCAGCCAATGTCTACAATGAATGAAGAAGAAGTGTATACAGATGAAATAAATTCAGAAGACATGAGAGGTTTTAAAAAATCACACCATCATAATGGATGTAATACTGATAATAAGTGTGAGTGCCATGATGATTGCAATCCATGCAACCCATGTAATCCATGTAAACCTAACCCATGCAATACATGCAAACCTAATCCATGTGATGACAATTGTGGATGCCATGACAATTGTAAATGTGATTGTGAACCATGTGAAATGGATTCAGATGAATGTTTTGAAAACAAATGTGGACCAGAATGCTGTAATCCTATATCTCCAAGAAACTTCTCTGTATCAAATGCAGTGCCATTTGCAATAGAG…
GCF_000164655	ATGCAAGATTATAAAAAAAATAAAAGAAGAATGACAAATCAGCCAATGCCTACAATGAATGAAGAAGAAGTGTATACAGAGGAAATAAATTCAGAAGATATGAGAGGGTTTAAAAAATCACATCATCATAATGAATGTAATACTGATAATAAATGTGATTGTCATGATGATTGCAAACCATGTAATCCATGTAAACCTAATCCATGTAACCCATGTAAACCTAATCCATGCAACCCATGCAAACCTAATCCATGTGATGACAATTGTGGATGCCATGACCATTGTAAATGTGATTGTGAACCATGTGAAATGGATTCAGATGAATGTTTTGAAAACAAATGTGGACCAGAATGCTGTAATCCTATATCTCCAAGAAACTTCTCTGTATCAAATGCAGTG…
GCF_000154665	ATGCAAGATTATAAAAAAAATAAAAGAAGAATGATGAATCAGCCAATGTCTACAATGAATGAAGAAGAAGTGTATACAGATGAAATAAATTCAGAAGACATGAGAGGGTTTAAAAAATCACACCATCATAATGGATGTAATACTGATAATAAGTGTGAGTGCCATGATGAGTGTAATCCATGTAACCCATGTAATCCATGTAAACCTAACCCATGCAATCCATGCAAACCTAATCCATGTGATGACAAATGTGAATGCCATGACAAGTGTAAATGTGATTGTGAACCATGTGAAATGGATTCAGATGAATGTTTTGAAAACAAATGTGGACCAGAATGTTGTAATCCGATATCTCCAAGAAACTTCTCTGTATCAAATGCAGTGCCATTTGCAATAGAG…
GCF_000235825	ATGCAAGATTATAAAAAAAATAAAAGAAGAATGATGAATCAGCCAATGTCTACAATGAATGAAGAAGAAGTGTATACAGATGAAATAAATTCAGAAGACATGAGAGGTTTTAAAAAATCACACCATCATAATGGATGTAATACTGATAATAAGTGTGAGTGCCATGATGATTGCAATCCATGCAACCCATGTAATCCATGTAAACCTAACCCATGCAATCCATGCAAACCTAATCCATGTGATGACAATTGTGGATGCCATGACAATTGTAAATGTGATTGTGAACCATGTGAAATGGATTCAGATGAATGTTTTGAAAACAAATGTGGACCAGAATGCTGTAATCCTATATCTCCAAGAAACTTCTCTGTATCAAATGCAGTGCCATTTGCAATAGAG…
GCF_000155025	ATGCAAGATTATAAAAAAAATAAAAGAAGAATGATGAATCAGCCAATGTCTACAATGAATGAAGAAGAAGTGTATACAGATGAAATAAATTCAGAAGACATGAGAGGTTTTAAAAAATCACACCATCATAATGGATGTAATACTGATAATAAGTGTGAGTGTCATGATGATTGCAATCCATGCAACCCATGTAATCCATGTAAACCTAACCCATGCAATCCATGCAAACCTAATCCATGTGATGACAATTGTGGATGCCATGACAATTGTAAATGTGATTGTGAACCATGTGAAATGGATTCAGATGAATGTTTTGAAAACAAATGTGGACCAGAATGCTGTAATCCTATATCTCCAAGAAACTTCTCTGTATCAAATGCAGTGCCATTTGCAATAGAG…
GCF_000449425	ATGCAAGATTATAAAAAAAATAAAAGAAGAATGATAAATCAGCCAATGCCTACAATTAGTGAAGAAGAAGTGTATACAGAGGAAATGAATTCAGAAGATATGAGAGGATTTAAAAAATCACATCATCATAATAATGGATGTAATAATGATAATAAGTGTGAATGTCATGATGATTGCAAACCTAATCCATGCAATCCATGCAAACCTAACCCATGCAAACCTAATCCATGTGATCCATGTAAACCTAATCCATGTGATGACAATTGTGGATGCCATGACAATTGTAAATGTGATTGTGAACCATGTCAAATGGATTCAGATGAATGTTTTGAAAACAAATGTGGACCAAATTGCTGCAATCCTATATCACCAAGAAACTTCTCTGTATCAAATGCAGTG…
GCF_000449985	ATGCAAGATTATAAAAAAAATAAAAGAAGAATGATGAATCAGCCAATGTCTACAATGAATGAAGAAGAAGTGTATACAGATGAAATAAATTCAGAAGACATGAGAGGTTTTAAAAAATCACACCATCATAATGGATGTAATACTGATAATAAGTGTGAGTGCCATGATGATTGCAATCCATGCAACCCATGTAATCCATGTAAACCTAACCCATGCAATCCATGCAAACCTAATCCATGTGATGACAATTGTGGATGCCATGACAATTGTAAATGTGATTGTGAACCATGTCAAATGGATTCAGATGAATGTTTTGAAAACAAATGTGGACCAGAATGCTGTAATCCTATATCTCCAAGAAACTTCTCTGTATCAAATGCAGTGCCATTTGCAATAGAG…
GCF_000450125	ATGCAAGATTATAAAAAAAATAAAAGAAGAATGATGAATCAGCCAATGTCTACAATGAATGAAGAAGAAGTGTATACAGATGAAATAAATTCAGAAGACATGAGAGGTTTTAAAAAATCACACCATCATAATGGATGTAATACTGATAATAAGTGTGAGTGCCATGATGATTGCAATCCATGCAACCCATGTAATCCATGTAAACCTAACCCATGCAATCCATGCAAACCTAATCCATGTGATGACAATTGTGGATGCCATGACAATTGTAAATGTGATTGTGAACCATGTCAAATGGATTCAGATGAATGTTTTGAAAACAAATGTGGACCAGAATGCTGTAATCCTATATCTCCAAGAAACTTCTCTGTATCAAATGCAGTGCCATTTGCAATAGAG…
GCF_000450785	ATGCAAGATTATAAAAAAAATAAAAGAAGAATGATGAATCAGCCAATGTCTACAATGAATGAAGAAGAAGTGTATACAGATGAAATAAATTCAGAAGACATGAGAGGGTTTAAAAAATCACACCATCATAATGGATGTAATACTGATAATAAGTGTGAGTGCCATGATGAGTGTAATCCATGTAAACCATGTAATCCATGTAAACCTAACCCATGCAATCCATGCAAACCTAATCCATGTGATGACAAATGTGAATGCCATGACAAGTGTAAATGTGATTGTGAACCATGTGAAATGGATTCAGATGAATGTTTTGAAAACAAATGTGGACCAGAATGTTGTAATCCGATATCTCCAAGAAACTTCTCTGTATCAAATGCAGTGCCATTTGCAATAGAG…
GCF_000451765	ATGCAAGATTATAAAAAAAATAAAAGAAGAATGATGAATCAGCCAATGTCTACAATGAATGAAGAAGAAGTGTATACAGATGAAATAAATTCAGAAGACATGAGAGGTTTTAAAAAATCACACCATCATAATGGATGTAATACTGATAATAAGTGTGAGTGCCATGATGATTGCAATCCATGCAACCCATGTAAACCTAACCCATGCAATCCATGCAAACCTAATCCATGTGATGACAATTGTGGATGCCATGACAATTGTAAATGTGATTGTGAACCATGTCAAATGGATTCAGATGAATGTTTTGAAAACAAATGTGGACCAGAATGCTGTAATCCTATATCTCCAAGAAACTTCTCTGTATCAAATGCAGTGCCATTTGCAATAGAGGCTAATAGA…
GCF_000451945	ATGCAAGATTATAAAAAAAATAAAAGAAGAATGATGAATCAGCCAATGTCTACAATGAATGAAGAAGAAGTGTATACAGATGAAATAAATTCAGAAGACATGAGAGGTTTTAAAAAATCACACCATCATAATGGATGTAATACTGATAATAAGTGTGAGTGCCATGATGATTGCAATCCATGCAACCCATGTAATCCATGTAAACCTAACCCATGCAATCCATGCAAACCTAATCCATGTGATGACAATTGTGGATGCCATGACAATTGTAAATGTGATTGTGAACCATGTGAAATGGATTCAGATGAATGTTTTGAAAACAAATGTGGACCAGAATGCTGTAATCCTATATCTCCAAGAAACTTCTCTGTATCAAATGCAGTGCCATTTGCAATAGAG…
GCF_000452005	ATGCAAGATTATAAAAAAAATAAAAGAAGAATGATAAATCAGCCAATGTCTACAATGAATGAAGAAGAAGTGTATACAGATGAAATAAATTCAGAAGACATGAGAGGGTTTAAAAAATCACACCATCATAATGGATGTAATACTGATAATAAGTGTGAGTGCCATGATGAGTGTAATCCATGTAACCCATGTAATCCATGTAAACCTAACCCATGCAATCCATGCAAACCTAATCCATGTGATGACAATTGTGGATGCCATGACAATTGTAAATGTGATTGTGAACCATGTCAAATGGATTCAGATGAATGTTTTAAAAACAAATGTGGACCAGAATGTTGTAATCCTATATCTCCAAGAGATTTCTCCGTATCAAATGCAGTGCCACTTGCAATAGAG…
GCF_000530295	ATGCAAGATTATAAAAAAAATAAAAGAAGAATGATAAATCAGCCAATGTCTACAATGAATGAAGAAGAAGTGTATACAGATGAAATAAATTCAGAAGACATGAGAGGGTTTAAAAAATCACACCATCATAATGGATGTAATACTGATAATAAGTGTGAGTGCCATGATGAGTGTAATCCATGTAACCCATGTAATCCATGTAAACCTAACCCATGCAATCCATGCAAACCTAATCCATGTGATGACAATTGTGGATGCCATGACAATTGTAAATGTGATTGTGAACCATGTGAAATGGATTCAGATGAATGTTTTGAAAACAAATGTGGACCAGAATGCTGTAATCCTATATCTCCAAGAAACTTCTCTGTATCAAATGCAGTGCCATTTGCAATAGAG…
GCF_000531165	ATGCAAGATTATAAAAAAAATAAAAGAAGAATGACAAATCAGCCAATGCCTACAATGAATGAAGAAGAAGTGTATACAGAGGAAATAAATTCAGAAGATATGAGAGGGTTTAAAAAATCACATCATCATAATGAATGTAATACTGATAATAAATGTGATTGTCATGATGATTGCAAACCATGTAATCCATGTAAACCTAATCCATGTAACCCATGCAAACCTAATCCATGTGATGACAATTGTGGATGCCATGACCATTGTAAATGTGATTGTGAACCATGTGAAATGGATTCAGATGAATGTTTTGAAAACAAATGTGGACCAGAATGCTGTAATCCTATATCTCCAAGAAACTTCTCTGTATCAAATGCAGTGCCATTTGCAATAGAGGCTAATAGA…
GCF_000531785	ATGCAAGATTATAAAAAAAATAAAAGAAGAATGATGAATCAGCCAATGTCTACAATGAATGAAGAAGAAGTGTATACAGATGAAATAAATTCAGAAGACATGAGAGGGTTTAAAAAATCACACCATCATAATGGATGTAATACTGATAATAAGTGTGAGTGCCATGATGAGTGTAATCCATGTAACCCATGTAATCCATGTAAACCTAACCCATGCAATCCATGCAAACCTAATCCATGTGATGACAAATGTGAATGCCATGACAAGTGTAAATGTGATTGTGAACCATGTGAAATGGATTCAGATGAATGTTTTGAAAACAAATGTGGACCAGAATGTTGTAATCCGATATCTCCAAGAAACTTCTCTGTATCAAATGCAGTGCCATTTGCAATAGAG…
GCF_001299615	ATGCAAGATTATAAAAAAAATAAAAGAAGAATGATAAATCAGCCAATGCCTACAATTAGTGAGGAAGAAGTGTATACAGAGGAAATGAGTTCAGAAGATATGAGAGGATTTAAAAAATCTCATCATCACAATAATGGATGTAATAATGATAATAAGTGTGAATGTCATGATGATTGCAAACCTAATCCATGCAATCCATGCAAACCTAACCCATGCAATCCATGCAAACCTAATCCATGTGATGACCATTGTGAATGCCATGACCATTGTAAATGTGATTGTGAACCATGCCAAATGGATTCTGATGAATGTTTTGAAAACAAATGTGGACCAGATTGCTGTAATCCTATATCACCAAAAAACTTCTCTGTATCAAATGCAGTGCCATTTGCAATAGAG…
GCF_001299495	ATGCAAGATTATAAAAAAAATAAAAGAAGAATGATAAATCAGCCAATGTCTACAATGAGTGAAGAAGAAGTGTATACAGATGAAATAAATTCAGAGGACATGAGAGGGTTTAAAAAGTCACACCATCATAATGGATGTAATACTGATAATCATTGTGATTGTCATGATGATTGCAATCCATGCAATCCATGTAAACCTAATCCATGTAATCCATGTAAACCTAATCCATGTGATGACAATTGTGGATGTCATGACGATTGTAAATGTGATTGTGAACCATGTCAAATGGATTCAGATGAATGTTTTGAAAACAAATGTGGACCAGACTGCTGTAATCCTATATCTCCAAGAAACTTCTCCGTATCAAATGCAGTGCCATTTGCAATAGAGGCTAATAGA…
GCF_001497755	ATGCAAGATTATAAAAAAAATAAAAGAAGAATGATGAATCAGCCAATGTCTACAATGAATGAAGAAGAAGTGTATACAGATGAAATAAATTCAGAAGACATGAGAGGTTTTAAAAAATCACACCATCATAATGGATGTAATACTGATAATAAGTGTGAGTGCCATGATGATTGCAATCCATGCAATCCATGTAAACCTAACCCATGCAATCCATGCAAACCTAATCCATGTGATGACAATTGTGGATGCCATGACAATTGTAAATGTGATTGTGAACCATGTGAAATGGATTCAGATGAATGTTTTGAAAACAAATGTGGACCAGAATGCTGTAATCCTATATCTCCAAGAAACTTCTCTGTATCAAATGCAGTGCCATTTGCAATAGAGGCTAATAGA…
GCF_002300855	ATGCAAGATTATAAAAAAAATAAAAGAAGAATGATAAATCAGCCAATGTCTACAATGAATGAAGAAGAAGTGTATACAGATGAAATAAATTCAGAAGACATGAGAGGTTTTAAAAAATCACACCATCATAATGGATGTAATACTGATAATAAGTGTGAGTGTCATGATGAGTGTAATCCATGTAACCCATGTAATCCATGTAAACCTAACCCATGCAATCCATGCAAACCTAATCCATGTGATGACAATTGTGGATGTCATGACAATTGTAAATGTGATTGTGAACCATGTGAAATGGATTCAGATGAATGTTTTGAAAACAAATGTGGACCAGAATGCTGTAATCCTATATCTCCAAGAAACTTCTCTGTATCAAATGCAGTACCATTTGCAATAGAG…
GCF_002301165	ATGCAAGATTATAAAAAAAATAAAAGAAGAATGATGAATCAGCCAATGTCTACAATGAATGAAGAAGAAGTGTATACAGATGAAATAAATTCAGAAGACATGAGAGGGTTTAAAAAATCACACCATCATAATGGATGTAATACTGATAATAAGTGTGAGTGCCATGATGAGTGTAATCCATGTAAACCATGTAAACCTAACCCATGCAATCCATGCAAACCTAATCCATGTGATGACAAATGTGAATGCCATGACAAGTGTAAATGTGATTGTGAACCATGTGAAATGGATTCAGATGAATGTTTTGAAAACAAATGTGGACCAGAATGTTGTAATCCGATATCTCCAAGAAACTTCTCTGTATCAAATGCAGTGCCATTTGCAATAGAGGCTAATAGA…
GCF_002302845	ATGCAAGATTATAAAAAAAATAAAAGAAGAATGATAAATCAGCCAATGTCTACAATGAATGAAGAAGAAGTGTATACAGATGAAATAAATTCAGAAGACATGAGAGGGTTTAAAAAATCACACCATCATAATGGATGTAATACTGATAATAAGTGTGAGTGTCATGATGAGTGTAATCCATGTAACCCATGTAATCCATGTAAACCTAACCCATGCAATCCATGCAAACCTAATCCATGTGATGACAATTGTGGATGTCATGACAATTGTAAATGTGATTGTGAACCATGTGAAATGGATTCAGATGAATGTTTTGAAAACAAATGTGGACCAGAATGCTGTAATCCTATATCTCCAAGAAACTTCTCTGTATCAAATGCAGTACCATTTGCAATAGAG…
GCF_002891625	ATGCAAGATTATAAAAAAAATAAAAGAAGAATGATGAATCAGCCAATGTCTACAATGAATGAAGAAGAAGTGTATACAGATGAAATAAATTCAGAAGACATGAGAGGGTTTAAAAAATCACACCATCATAATGGATGTAATACTGATAATAAGTGTGAGTGCCATGATGAGTGTAATCCATGTAACCCATGTAATCCATGTAAACCTAACCCATGCAATCCATGCAAACCTAATCCATGTGATGACAAATGTGAATGCCATGACAAGTGTAAATGTGATTGTGAACCATGTGAAATGGATTCAGATGAATGTTTTGAAAACAAATGTGGACCAGAATGCTGTAATCCTATATCTCCAAGAAACTTCTCTGTATCAAATGCAGTGCCATTTGCAATAGAG…
GCF_003044155	ATGCAAGATTATAAAAAAAATAAAAGAAGAATGATGAATCAGCCAATGTCTACAATGAATGAAGAAGAAGTGTATACAGATGAAATAAATTCAGAAGACATGAGAGGTTTTAAAAAATCACACCATCATAATGGATGTAATACTGATAATAAGTGTGAGTGCCATGATGATTGCAATCCATGCAACCCATGTAATCCATGTAAACCTAACCCATGCAATCCATGCAAACCTAATCCATGTGATGACAATTGTGGATGCCATGACAATTGTAAATGTGATTGTGAACCATGTGAAATGGATTCAGATGAATGTTTTGAAAACAAATGTGGACCAGAATGCTGTAATCCTATATCTCCAAGAAACTTCTCTGTATCAAATGCAGTGCCATTTGCAATAGAG…
GCF_003327385	ATGCAAGATTATAAAAAAAATAAAAGAAGAATGATGAATCAGCCAATGTCTACAATGAATGAAGAAGAAGTGTATACAGATGAAATAAATTCAGAAGACATGAGAGGTTTTAAAAAATCACACCATCATAATGGATGTAATACTGATAATAAGTGTGAGTGCCATGATGATTGCAATCCATGCAACCCATGTAATCCATGTAAACCTAACCCATGCAATCCATGCAAACCTAATCCATGTGATGACAATTGTGGATGCCATGACAATTGTAAATGTGATTGTGAACCATGTGAAATGGATTCAGATGAATGTTTTGAAAACAAATGTGGACCAGAATGCTGTAATCCTATATCTCCAAGAAACTTCTCTGTATCAAATGCAGTGCCATTTGCAATAGAG…
GCF_003490105	ATGCAAGATTATAAAAAAAATAAAAGAAGAATGATGAATCAGCCAATGTCTACAATGAATGAAGAAGAAGTGTATACAGATGAAATAAATTCAGAAGACATGAGAGGTTTTAAAAAATCACACCATCATAATGGATGTAATACTGATAATAAGTGTGAGTGCCATGATGATTGCAATCCATGCAACCCATGTAATCCATGTAAACCTAACCCATGCAATCCATGCAAACCTAATCCATGTGATGACAATTGTGGATGCCATGACAATTGTAAATGTGATTGTGAACCATGTCAAATGGATTCAGATGAATGTTTTGAAAACAAATGTGGACCAGAATGCTGTAATCCTATATCTCCAAGAAACTTCTCTGTATCAAATGCAGTGCCATTTGCAATAGAG…
GCF_003697205	ATGCAAGATTATAAAAAAAATAAAAGAAGAATGACAAATCAGCCAATGCCTACAATGAATGAAGAAGAAGTGTATACAGAGGAAATAAATTCAGAAGATATGAGAGGGTTTAAAAAATCACATCATCATAATGAATGTAATACTGATAATAAATGTGATTGTCATGATGATTGCAAACCATGTAATCCATGTAAACCTAATCCATGCAACCCATGCAAACCTAATCCATGTGATGACAATTGTGGATGCCATGACCATTGTAAATGTGATTGTGAACCATGTGAAATGGATTCAGATGAATGTTTTGAAAACAAATGTGGACCAGAATGCTGTAATCCTATATCTCCAAGAAACTTCTCTGTATCAAATGCAGTGCCATTTGCAATAGAGGCTAATAGA…
GCF_004314005	ATGCAAGATTATAAAAAAAATAAAAGAAGAATGATGAATCAGCCAATGTCTACAATGAATGAAGAAGAAGTGTATACAGATGAAATAAATTCAGAAGACATGAGAGGTTTTAAAAAATCACACCATCATAATGGATGTAATACTGATAATAAGTGTGAGTGCCATGATGATTGCAATCCATGCAACCCATGTAATCCATGTAAACCTAACCCATGCAATCCATGCAAACCTAATCCATGTGATGACAATTGTGGATGCCATGACAATTGTAAATGTGATTGTGAACCATGTGAAATGGATTCAGATGAATGTTTTGAAAACAAATGTGGACCAGAATGCTGTAATCCTATATCTCCAAGAAACTTCTCTGTATCAAATGCAGTGCCATTTGCAATAGAG…
GCF_007001185	ATGCAAGATTATAAAAAAAATAAAAGAAGAATGATGAATCAGCCAATGTCTACAATGAATGAAGAAGAAGTGTATACAGATGAAATAAATTCAGAAGACATGAGAGGTTTTAAAAAATCACACCATCATAATGGATGTAATACTGATAATAAGTGTGAGTGCCATGATGATTGCAATCCATGCAACCCATGTAATCCATGTAAACCTAACCCATGCAATCCATGCAAACCTAATCCATGTGATGACAATTGTGGATGCCATGACAATTGTAAATGTGATTGTGAACCATGTGAAATGGATTCAGATGAATGTTTTGAAAACAAATGTGGACCAGAATGCTGTAATCCTATATCTCCAAGAAACTTCTCTGTATCAAATGCAGTGCCATTTGCAATAGAG…
GCF_009867095	ATGCAAGATTATAAAAAAAATAAAAGAAGAATGATGAATCAGCCAATGTCTACAATGAATGAAGAAGAAGTGTATACAGATGAAATAAATTCAGAAGACATGAGAGGTTTTAAAAAATCACACCATCATAATGGATGTAATACTGATAATAAGTGTGAGTGCCATGATGATTGCAATCCATGCAACCCATGTAATCCATGTAAACCTAACCCATGCAATCCATGCAAACCTAATCCATGTGATGACAATTGTGGATGCCATGACAATTGTAAATGTGATTGTGAACCATGTCAAATGGATTCAGATGAATGTTTTGAAAACAAATGTGGACCAGAATGCTGTAATCCTATATCTCCAAGAAACTTCTCTGTATCAAATGCAGTGCCATTTGCAATAGAG…
GCF_011881445	ATGCAAGATTATAAAAAAAATAAAAGAAGAATGATAAATCAGCCAATGTCTACAATGAATGAAGAAGAAGTGTATACAGATGAAATAAATTCAGAAGACATGAGAGGGTTTAAAAAATCACACCATCATAATGGATGTAATACTGATAATAAGTGTGAGTGCCATGATGAGTGTAATCCATGTAACCCATGTAATCCATGTAAACCTAACCCATGCAATCCATGCAAACCTAATCCATGTGATGACAATTGTGGATGCCATGACAATTGTAAATGTGATTGTGAACCATGTCAAATGGATTCAGATGAATGTTTTAAAAACAAATGTGGACCAGAATGTTGTAATCCTATATCTCCAAGAGATTTCTCCGTATCAAATGCAGTGCCACTTGCAATAGAG…
GCF_012030095	ATGCAAGATTATAAAAAAAATAAAAGAAGAATGATAAATCAGCCAATGCCTACAATTAGTGAGGAAGAAGTGTATACAGAGGAAATGAGTTCAGAAGATATGAGAGGATTTAAAAAATCTCATCATCACAATAATGGATGTAATAATGATAATAAGTGTGAATGTCATGATGATTGCAAACCTAATCCATGCAATCCATGCAAACCTAACCCATGCAATCCATGCAAACCTAATCCATGTGATGACCATTGTGAATGCCATGACCATTGTAAATGTGATTGTGAACCATGCCAAATGGATTCTGATGAATGTTTTGAAAACAAATGTGGACCAGATTGCTGTAATCCTATATCACCAAAAAACTTCTCTGTATCAAATGCAGTGCCATTTGCAATAGAG…
GCF_012276945	ATGCAAGATTATAAAAAAAATAAAAGAAGAATGATAAATCAGCCAATGTCTACAATGAATGAAGAAGAAGTGTATACAGATGAAATAAATTCAGAAGACATGAGAGGGTTTAAAAAATCACACCATCATAATGGATGTAATACTGATAATAAGTGTGAGTGCCATGATGAGTGTAATCCATGTAACCCATGTAATCCATGTAAACCTAACCCATGCAATCCATGCAAACCTAATCCATGTGATGACAATTGTGGATGCCATGACAATTGTAAATGTGATTGTGAACCATGTCAAATGGATTCAGATGAGTGTTTTAAAAACAAATGTGGACCAGAATGTTGTAATCCTATATCTCCAAGAGATTTCTCCGTATCAAATGCAGTGCCACTTGCAATAGAG…
GCF_012955965	ATGCAAGATTATAAAAAAAATAAAAGAAGAATGATAAATCAGCCAATGCCTACAATTAGTGAGGAAGAAGTGTATACAGAGGAAATGAATTCAGAAGATATGAGAGGATTTAAAAAATCACATCATCATAATAATGGATGTAATAATGATAATAAGTGTGAATGTCATGATGATTGCAAACCTAATCCATGCAATCCATGCAAACCTAACCCATGCAATCCATGCAAACCTAATCCATGTGATGACAATTGTGGATGCCATGACAATTGTAAATGTGATTGTGAACCATGTCAAATGGATTCAGATGAATGTTTTGAAAACAAATGTGGACCAAATTGCTGCAATGCTATATCACCAAGAAACTTCTCTGTATCAAATGCAGTGCCATTTGCAATAGAG…
GCF_900074805	ATGCAAGATTATAAAAAAAATAAAAGAAGAATGATAAATCAGCCAATGCCTACAATTAGTGAGGAAGAAGTGTATACAGAGGAAATGAGTTCAGAAGATATGAGAGGATTTAAAAAATCTCATCATCACAATAATGGATGTAATAATGATAATAAGTGTGAATGTCATGATGATTGCAAACCTAATCCATGCAATCCATGCAAACCTAACCCATGCAATCCATGCAAACCTAATCCATGTGATGACCATTGTGAATGCCATGACCATTGTAAATGTGATTGTGAACCATGCCAAATGGATTCTGATGAATGTTTTGAAAACAAATGTGGACCAGATTGCTGTAATCCTATATCACCAAAAAACTTCTCTGTATCAAATGCAGTGCCATTTGCAATAGAG…
GCF_900096365	ATGCAAGATTATAAAAAAAATAAAAGAAGAATGACAAATCAGCCAATGCCTACAATGAATGAAGAAGAAGTGTATACAGAGGAAATAAATTCAGAAGATATGAGAGGGTTTAAAAAATCACATCATCATAATGAATGTAATACTGATAATAAATGTGATTGTCATGATGATTGCAAACCATGTAATCCATGTAAACCTAATCCATGTAACCCATGTAAACCTAATCCATGCAACCCATGCAAACCTAATCCATGCAACCCATGCAAACCTAATCCATGTGATGACAATTGTGGATGCCATGACCATTGTAAATGTGATTGTGAACCATGTGAAATGGATTCAGATGAATGTTTTGAAAACAAATGTGGACCAGAATGCTGTAATCCTATATCTCCAAGA…
GCF_900164325	ATGCAAGATTATAAAAAAAATAAAAGAAGAATGATGAATCAGCCAATGTCTACAATGAATGAAGAAGAAGTGTATACAGATGAAATAAATTCAGAAGACATGAGAGGGTTTAAAAAATCACACCATCATAATGGATGTAATACTGATAATAAGTGTGAGTGTCATGATGAGTGTAATCCATGCAATCCATGTAAACCTAACCCATGCAATCCATGCAAACCTAATCCATGTGATGACAATTGTGGATGCCATGACAATTGTAAATGTGATTGTGAACCATGTGAAATGGATTCAGATGAATGTTTTGAAAACAAATGTGGACCAGAATGCTGTAATCCTATATCTCCAAGAAACTTCTCTGTATCAAATGCAGTGCCATTTGCAATAGAGGCTAATAGA…
GCF_900243075	ATGCAAGATTATAAAAAAAATAAAAGAAGAATGATAAATCAGCCAATGTCTACAATGAGTGAAGAAGAAGTGTATACAGATGAAATAAATTCAGAGGACATGAGAGGGTTTAAAAAGTCACACCATCATAATGGATGTAATACTGATAATCATTGTGATTGTCATGATGATTGCAATCCATGCAATCCATGTAAACCTAATCCATGTAATCCATGTAAACCTAATCCATGTGATGACAATTGTGGATGTCATGACGATTGTAAATGTGATTGTGAACCATGTCAAATGGATTCAGATGAATGTTTTGAAAACAAATGTGGACCAGACTGCTGTAATCCTATATCTCCAAGAAACTTCTCCGTATCAAATGCAGTGCCATTTGCAATAGAGGCTAATAGG…
GCF_900243185	ATGCAAGATTATAAAAAAAATAAAAGAAGAATGATAAATCAGCCAATGTCTACAATGAATGAAGAAGAAGTGTATACAGATGAAATAAATTCAGAAGACATGAGAGGGTTTAAAAAATCACACCATCATAATGGATGTAATACTGATAATAAGTGTGAGTGCCATGATGAGTGTAATCCATGTAACCCATGTAAACCTAACCCATGCAATCCATGCAAACCTAATCCATGTGATGACAATTGTGGATGCCATGACAATTGTAAATGTGATTGTGAACCATGTCAAATGGATTCAGATGAATGTTTTAAAAACAAATGTGGACCAGAATGTTGTAATCCTATATCTCCAAGAGATTTCTCCGTATCAAATGCAGTGCCACTTGCAATAGAGGCTAATAGA…
GCF_900243275	ATGCAAGATTATAAAAAAAATAAAAGAAGAATGACAAATCAGCCAATGCCTACAATGAATGAAGAAGAAGTGTATACAGAGGAAATAAATTCAGAAGATATGAGAGGGTTTAAAAAATCACATCATCATAATGAATGTAATACTGATAATAAATGTGATTGTCATGATGATTGCAAACCATGTAATCCATGTAAACCTAATCCATGTAACCCATGTAAACCTAATCCATGCAACCCATGCAAACCTAATCCATGTGATGACAATTGTGGATGCCATGACCATTGTAAATGTGATTGTGAACCATGTGAAATGGATTCAGATGAATGTTTTGAAAACAAATGTGGACCAGAATGCTGTAATCCTATATCTCCAAGAAACTTCTCTGTATCAAATGCAGTG…
GCF_900243265	ATGCAAGATTATAAAAAAAATAAAAGAAGAATGATAAATCAGCCAATGTCTACAATGAATGAAGAAGAAGTGTATACAGATGAAATAAATTCAGAAGACATGAGAGGGTTTAAAAAATCACACCATCATAATGGATGTAATACTGATAATAAGTGTGAGTGTCATGATGAGTGTAATCCATGTAACCCATGTAATCCATGTAAACCTAACCCATGCAATTCATGCAAACCTAATCCATGTGATGACAATTGTGGATGTCATGACAATTGTAAATGTGATTGTGAACCATGTGAAATGGATTCAGATGAATGTTTTGAAAACAAATGTGGACCAGAATGCTGTAATCCTATATCTCCAAGAAACTTCTCTGTATCAAATGCAGTACCATTTGCAATAGAG…
GCF_900243345	ATGCAAGATTATAAAAAAAATAAAAGAAGAATGATGAATCAGCCAATGTCTACAATGAATGAAGAAGAAGTGTATACAGATGAAATAAATTCAGAAGACATGAGAGGGTTTAAAAAATCACACCATCATAATGGATGTAATACTGATAATAAGTGTGAGTGCCATGATGAGTGTAATCCATGTAACCCATGTAATCCATGTAAACCTAACCCATGCAATCCATGCAAACCTAATCCATGTGATGACAAATGTGAATGCCATGACAAGTGTAAATGTGATTGTGAACCATGTGAAATGGATTCAGATGAATGTTTTGAAAACAAATGTGGACCAGAATGTTGTAATCCGATATCTCCAAGAAACTTCTCTGTATCAAATGCAGTGCCATTTGCAATAGAG…
GCF_900243315	ATGCAAGATTATAAAAAAAATAAAAGAAGAATGATGAATCAGCCAATGTCTACAATGAATGAAGAAGAAGTGTATACAGATGAAATAAATTCAGAAGACATGAGAGGTTTTAAAAAATCACACCATCATAATGGATGTAATACTGATAATAAGTGTGAGTGCCATGATGATTGCAATCCATGCAACCCATGTAACCCATGTAATCCATGTAAACCTAACCCATGCAATCCATGCAAACCTAATCCATGTGATGACAATTGTGGATGCCATGACAATTGTAAATGTGATTGTGAACCATGTGAAATGGATTCAGATGAATGTTTTGAAAACAAATGTGGACCAGAATGCTGTAATCCTATATCTCCAAGAAACTTCTCTGTATCAAATGCAGTGCCATTT…
GCF_900689605	ATGCAAGATTATAAAAAAAATAAAAGAAGAATGATGAATCAGCCAATGTCTACAATGAATGAAGAAGAAGTGTATACAGATGAAATAAATTCAGAAGACATGAGAGGTTTTAAAAAATCACACCATCATAATGGATGTAATACTGATAATAAGTGTGAGTGCCATGATGATTGCAATCCATGCAACCCATGTAATCCATGTAAACCTAACCCATGCAATCCATGCAAACCTAATCCATGTGATGACAATTGTGGATGCCATGACAATTGTAAATGTGATTGTGAATCATGTGAAATGGATTCAGATGAATGTTTTGAAAACAAATGTGGACCAGAATGCTGTAATCCTATATCTCCAAGAAACTTCTCTGTATCAAATGCAGTGCCATTTGCAATAGAG…
GCF_901004545	ATGCAAGATTATAAAAAAAATAAAAGAAGAATGATGAATCAGCCAATGTCTACAATGAATGAAGAAGAAGTGTATACAGATGAAATAAATTCAGAAGACATGAGAGGTTTTAAAAAATCACACCATCATAATGGATGTAATACTGATAATAAGTGTGAGTGCCATGATGATTGCAATCCATGCAACCCATGTAATCCATGTAAACCTAACCCATGCAATCCATGCAAACCTAATCCATGTGATGACAATTGTGGATGCCATGACAATTGTAAATGTGATTGTGAACCATGTGAAATGGATTCAGATGAATGTTTTGAAAACAAATGTGGACCAGAATGCTGTAATCCTATATCTCCAAGAAACTTCTCTGTATCAAATGCAGTGCCATTTGCAATAGAG…
