## Supplementary material for "The cysteine-rich exosporium morphogenetic protein, CdeC, exhibits self-assembly properties that lead to organized inclusion bodies in *Escherichia coli*": Table S8

### Sheet: Hoja1
ID	Sequence
WP_024622166.1 NZ_AXUS01000024.1:43945-45114 hypothetical protein [Clostridioides mangenotii]	ATGCAAGATATAAAAAGAAATAGAAGAAAAATGGGTAATAATAGTCCAGTATCTTCAAATATCAAT---GATATAGATGAAATTCGTGAAGATTCATTTTCTGATGAAGATATGGAA------AGAGGCTTCAAAAATAAAAAGCATGATCACTGTGAT---TGC------GAAAAAGAAGATAAATGTGGATGCGATCATCAC------------------CATAATGAT---TGTGGATGCGAC---CATCACCACAACGATTGT------------------GACTGTGATCCT------------------------------------------------------------------------------------------TGCCATAATCAC…
WP_073125904.1 NZ_FQWX01000013.1:c57255-56026 hypothetical protein [Asaccharospora irregularis]	ATGCAAGATCTTAAAAAAAATAGAAGAAAAGTTATGAACAAACAAGTTGAACCAGTTGAAGATAGTGTTAGTACTGAAGAAGTATTAGAAGAAGTATTAGAAGAAGATATGTCA---------AGAGGAGTAAATAAATCCAAACATCACCATGGAGAT------------------------AGTTGTGAATGCAATCATGAACAT---------CATCATCACCATGATAATTGTGGTTGTGAT---CATGGGCATAGTGATTGC---------CAAGTTTATGAATGTACAATA------------------------------------------------------------------------------------------TGCAACTGCAAA…
WP_027702509.1 P160_RS0110880:2156696-2157898 hypothetical protein [Clostridioides mangenotii]	ATGCAAGATATAAAAAGAAATAGAAGAAAGATGGGTAATAATAGTCCAGTATCTACAGTTAATAATACAGATATAGAAGAAACTTTTGAAGATCCATTCTTTGAAGATGATATGGAA------AGAGGATTTAAACATAAGAAACATAACAAATGTGATCCATGCCAT---GATCATCACGACAATTGCGACTGTGATCCATGCCAT---------GAT---CACGACGATAATTGTAAATGCCAT---GATCACCACGATAATTGT------------------GAATGCCATGATCGC------------------------------------------------------------------------------GACGATAATTGTGGATGCCAT…
WP_092927316.1 NZ_FJTZ01000012.1:2019604-2020725 hypothetical protein [Romboutsia sp. MT17]	ATGCAAGATTTAAAAAGAAATAGAAAAAGAGTTCCTAATCAGCATATAGATCAAATGGAAAAC---------------GACTGTTTAGAAGAACATGTAAGTCAAGAAGTAGAT---------GATGATTTAACTAGAGGA---------------------------------------------TGTGGATGTAAAAAA------------------------GACTCAAACTGTGATAAA------------CATTCAGATTGT------AACCACAATATGAAGTGCGAGTGCGAG---------------------------------------------------------------------------------------TGTGTATGTCAT…
WP_166504890.1 NZ_LN650648.1:535996-537117 hypothetical protein [Romboutsia hominis]	ATGCAAGATTTAAAAAGAAATAGAAAAAGAGTTCCTAATCAGCATATAGATCAAATGGAAAAC---------------GACTGTTTAGAAGAACATGTAAGTCAAGAAGTAGAT---------GATGATTTAACTAGAGGA---------------------------------------------TGTGGATGTAAAAAA------------------------GACTCAAACTGTGATAAA------------CATTCAGATTGT------AACCACAATATGAAGTGCGAGTGCGAG---------------------------------------------------------------------------------------TGTGTATGTCAT…
WP_095406625.1 NZ_NOJZ02000013.1:c24305-23121 hypothetical protein [Romboutsia maritimum]	ATGCAAGATCTTAAAAAGAATAAAAGAAGAATGATAAATAATCAAGCATCAATAACAGCAAAT------------AAATTAGAAGCACAAGAGTCTATGTTAGAAGAGGGTAAT---------AGAGGATGTAAACATAAGCCTTCTTGTTCT---GATATATGC---------CATGATGAAAAAAATTGCTGTAATAATAAAAAT------------------GATGAAAAATTTGAGTGT------------------GATTGT------------------ATATGTAGT---------------------------------------------------------------------------------------------TGCACTTGTAAA…
WP_147541595.1 NZ_CABIVQ010000036.1:16489-17697 hypothetical protein [Clostridiaceae bacterium]	ATGCAAGATCTTAGAAAGAATAAAAGAAAAATGACAAATAAA---CTTATGAATGTAACAAAT---------------AGCCATATAACAGAAGAAATGAGTGAAGAATTAGAA---------AGAGTTTATAGACCAAAACACAACAATACAAATGATTGTTGT------------------AACAATACTTGCAATAACGATTGT---------GATCATCACCATGATGATTGTAAATGTGAT---AACCATCATGATGATTGT------------------AAATGTGATCATCAC------------------------------------------------------------------------------------------------CAT…
WP_071121297.1 NZ_LT629850.1:2315399-2316619 hypothetical protein [Romboutsia timonensis]	ATGCAAGACCTTAAAAAAAATAAAAGAAGAATTAATCAATCAACTTTACAACATGAAGCTAAA---------------GAAAGCTTAAATGAAGAACTACAAGAAGATATAGCT---------AGATCTTGTAAATCAAAAGGATGTAAC------------------------------------------------------TGT---------AATAAACATGATGATGAGTGTGAGCTTGAG------------TGCGATTGT------------------GTATGCAAACCAAAA------------------------------------------------------------------------------------------------CAT…
WP_148556057.1 NZ_CABIWC010000001.1:203979-205157 hypothetical protein [Terrisporobacter glycolicus]	ATGAACGACCTAAAAAGAAGTAAGAGAAAAATGTATAACAAACAAATGTCTGCTATGAAAAAT------------------ACTTGCCAAGAAGAAGCCACAGTAGAAATAGATGAGCTTGATAGAGGATGCAAATGCAAAAACAATACAAATAAC------------------ACAAACAATAATAATTGTTGCAACCATGAACAAACTCAACCTATAAGTCATGAGAAAAAATGTCATCCAAAG---CATGAACATGAAACTCTT------------------GAATGTGAATGTGTT---------------------------------------------------------------------------------------TGTGAGTGCAAA…
WP_074914623.1 NZ_FORW01000001.1:191920-193116 hypothetical protein [Terrisporobacter glycolicus]	ATGAACGACCTAAAAAGAAGTAAGAGAAAAATGTATAACAAACAAATGTCTGCTATGAAAAAT------------------ACTTGCCAAGAAGAAGCCACAGTAGAAATAGATGAGCTTGAAAGAGGATGCAAATGCAAAAACAATACAAATAACACAAATAACACAAATAATACAAATAATAATAATTGTTGCAACCATGAACAAACTCAACCTATAAGTCATGAGAAAAAATGTCATCCAAAG---CATGAACATGAAACTCTT------------------GAATGTGAATGTGTT---------------------------------------------------------------------------------------TGCGAGTGCAAA…
WP_148489321.1 NZ_CABIZO010000005.1:86856-88043 hypothetical protein [Peptostreptococcaceae bacterium]	ATGCAAGACTTAAAAAAGAATAGAAGAAGAATGAACAATAAACAAATGTCTATGATGACTAAT------------------ATTTCTGAGGGAGAAGCAACAGTAGAAGTAGATGATCTAGAAAGAGGATGCAAGTGTAATAACAATATGGTAGGACAAACT------------------------------------------------------AATAAACATGATAATAAATGCCATGATAAA---CATGATAAAAAAGAAGAATTT---------------GAATGTGAATGTCAT---------------------------------------------------------------------------------------TGCGAATGTAAA…
WP_018591584.1 NZ_KE392228.1:2464821-2466029 hypothetical protein [Terrisporobacter glycolicus]	ATGCAAGATTTAAAAAAGAATAAAAGAAAAATGAACAATAAACAAATGTCTACAATGAGTAATCGT---CCTGAGAAAGAAGAGATAGAATCAGTAGTAGCAGTAGAAGTAGATGAATTGGACAGAGGATGTAAGTGTAACAATGATATGGAA------------------------------------------------------------------TCACATAAAAATAAATGCAATGATAAG---CATGATAAGCATGAG------------------------TGTGAATGTCAT---------------------------------------------------------------------------------------TGTGAATGTAAA…
WP_039680198.1 NZ_JWHR01000109.1:101427-102611 hypothetical protein [Terrisporobacter othiniensis]	ATGCAAGATTTAAAAAAGAATAAAAGAAGAATGAATAATAAACAAATGTCTACAATGAGCAATTGT---CCTGAAAGGGAAGAAGTAGAATCAGTAGTAGCAGTAGAAGTAGATGAACTTGACAGAGGATGTAAGTGCAACAATGATATGGAA------------------------------------------------------------------TCACACAAAAATAAATGCAATGAAAAG---CATGAAAAGCATGAGTGT------------------GAGTGTGAATGTCAT---------------------------------------------------------------------------------------TGTGAATGTAAA…
WP_138342393.1 NZ_SPHR01000001.1:c723017-721836 hypothetical protein [Intestinibacter bartlettii]	ATGCAAAATCTTAGAAAGAATAAAAATAAAGTTATCACAACACAAATGATGAATTTAACTAAT------------GAAGAAGCTATAGACACTGAAACTTGTGATGAAATGAAC---------AGAGGATGTAAAGGAAAACCTAATAATATGTATAAC------------------------AACAATAATTGTGGCAAACAAACA---------TGTAATGAATGTGAACCTTGTCACAATCACATTCATGACCATGACAAATGTATA------------GATCCTTGTAAAAAACCT------------------------------------------------------------------------------------------------CAT…
WP_055088185.1 NZ_CZAH01000001.1:1390028-1391209 hypothetical protein [Intestinibacter bartlettii]	ATGCAAAATCTTAGAAAGAATAAAAATAAAGTTATCACAACACAAATGATGAATTTAACTAAT------------GAAGAAGCTATAGACACTGAAACTTGTGATGAAATGAAC---------AGAGGATGTAAAGGAAAACCTAATAATATGTATAAC------------------------AACAATAATTGTGGCAAACAAACA---------TGTAATGAATGTGAACCTTGTCACAATCACATTCATGACCATGACAAATGTATA------------GATCCTTGTAAAAAACCT------------------------------------------------------------------------------------------------CAT…
WP_007285896.1 NZ_FUXV01000001.1:809765-810946 hypothetical protein [Intestinibacter bartlettii]	ATGCAAAATCTTAGAAAGAATAAAAATAAAGTTATCACAACACAAATGATGAATTTAACTAAT------------GAAGAAGCTATAGACACTGAAACTTGTGATGAAATGAAC---------AGAGGATGTAAAGGAAAACCTAATAATATGTATAAC------------------------AACAATAATTGTGGCAAACAAACA---------TGTAATGAATGTGAACCTTGTCACAATCACATTCATGACCATGACAAATGTATA------------GATCCTTGTAAAAAACCT------------------------------------------------------------------------------------------------CAT…
GCF_000449005	ATGCAAGATTATAAAAAAAATAAAAGAAGAATGATGAATCAGCCAATGTCTACAATGAATGAA------------GAAGAAGTGTATACAGATGAAATAAATTCAGAAGACATG---------AGAGGTTTTAAAAAATCACACCATCAT------------------------------------AATGGATGTAATACT------------------------GATAATAAGTGTGAGTGC------------CATGATGATTGC------AATCCATGCAACCCATGTAATCCA---------------------------------------TGTAAACCTAACCCATGCAATCCATGCAAACCTAATCCATGTGATGACAATTGTGGATGCCAT…
GCF_000449145	ATGCAAGATTATAAAAAAAATAAAAGAAGAATGATGAATCAGCCAATGTCTACAATGAATGAA------------GAAGAAGTGTATACAGATGAAATAAATTCAGAAGACATG---------AGAGGTTTTAAAAAATCACACCATCAT------------------------------------AATGGATGTAATACT------------------------GATAATAAGTGTGAGTGC------------CATGATGATTGC------AATCCATGCAACCCATGTAATCCA---------------------------------------TGTAAACCTAACCCATGCAATCCATGCAAACCTAATCCATGTGATGACAATTGTGGATGCCAT…
GCF_000449045	ATGCAAGATTATAAAAAAAATAAAAGAAGAATGATGAATCAGCCAATGTCTACAATGAATGAA------------GAAGAAGTGTATACAGATGAAATAAATTCAGAAGACATG---------AGAGGTTTTAAAAAATCACACCATCAT------------------------------------AATGGATGTAATACT------------------------GATAATAAGTGTGAGTGC------------CATGATGATTGC------AATCCATGCAACCCATGTAATCCA---------------------------------------TGTAAACCTAACCCATGCAATCCATGCAAACCTAATCCATGTGATGACAATTGTGGATGCCAT…
GCF_000242355	ATGCAAGATTATAAAAAAAATAAAAGAAGAATGATGAATCAGCCAATGTCTACAATGAATGAA------------GAAGAAGTGTATACAGATGAAATAAATTCAGAAGACATG---------AGAGGGTTTAAAAAATCACACCATCAT------------------------------------AATGGATGTAATACT------------------------GATAATAAGTGTGAGTGC------------CATGATGAGTGT------AATCCATGCAACCCATGTAATCCA---------------------------------------TGTAAACCTAACCCATGCAATCCATGCAAACCTAATCCATGTGATGACAATTGTGGATGCCAT…
GCF_000449705	ATGCAAGATTATAAAAAAAATAAAAGAAGAATGATGAATCAGCCAATGTCTACAATGAATGAA------------GAAGAAGTGTATACAGATGAAATAAATTCAGAAGACATG---------AGAGGTTTTAAAAAATCACACCATCAT------------------------------------AATGGATGTAATACT------------------------GATAATAAGTGTGAGTGC------------CATGATGATTGC------AATCCATGCAACCCATGTAATCCA---------------------------------------TGTAAACCTAACCCATGCAATCCATGCAAACCTAATCCATGTGATGACAATTGTGGATGCCAT…
GCF_000449185	ATGCAAGATTATAAAAAAAATAAAAGAAGAATGATAAATCAGCCAATGTCTACAATGAATGAA------------GAAGAAGTGTATACAGATGAAATAAATTCAGAAGACATG---------AGAGGGTTTAAAAAATCACACCATCAT------------------------------------AATGGATGTAATACT------------------------GATAATAAGTGTGAGTGC------------CATGATGAGTGT------AATCCATGTAACCCATGCAAT---------------------------------------------------------------CCATGCAAACCTAATCCATGTGATGACAATTGTGGATGCCAT…
GCF_000193695	ATGCAAGATTATAAAAAAAATAAAAGAAGAATGATAAATCAGCCAATGTCTACAATGAATGAA------------GAAGAAGTGTATACAGATGAAATAAATTCAGAAGACATG---------AGAGGGTTTAAAAAATCACACCATCAT------------------------------------AATGGATGTAATACT------------------------GATAATAAGTGTGAGTGC------------CATGATGATTGC------AATCCATGCAACCCATGTAATCCA---------------------------------------TGTAAACCTAACCCATGCAATCCATGCAAACCTAATCCATGTGATGACAATTGTGGATGCCAT…
GCF_000448905	ATGCAAGATTATAAAAAAAATAAAAGAAGAATGATGAATCAGCCAATGTCTACAATGAATGAA------------GAAGAAGTGTATACAGATGAAATAAATTCAGAAGACATG---------AGAGGTTTTAAAAAATCACACCATCAT------------------------------------AATGGATGTAATACT------------------------GATAATAAGTGTGAGTGC------------CATGATGATTGC------AATCCATGCAACCCATGTAATCCA---------------------------------------TGTAAACCTAACCCATGCAATACATGCAAACCTAATCCATGTGATGACAATTGTGGATGCCAT…
GCF_000164655	ATGCAAGATTATAAAAAAAATAAAAGAAGAATGACAAATCAGCCAATGCCTACAATGAATGAA------------GAAGAAGTGTATACAGAGGAAATAAATTCAGAAGATATG---------AGAGGGTTTAAAAAATCACATCATCAT------------------------------------AATGAATGTAATACT------------------------GATAATAAATGTGATTGT------------CATGATGATTGC------AAACCATGTAATCCATGTAAA------------------------CCTAATCCATGTAACCCATGTAAACCTAATCCATGCAACCCATGCAAACCTAATCCATGTGATGACAATTGTGGATGCCAT…
GCF_000154665	ATGCAAGATTATAAAAAAAATAAAAGAAGAATGATGAATCAGCCAATGTCTACAATGAATGAA------------GAAGAAGTGTATACAGATGAAATAAATTCAGAAGACATG---------AGAGGGTTTAAAAAATCACACCATCAT------------------------------------AATGGATGTAATACT------------------------GATAATAAGTGTGAGTGC------------CATGATGAGTGT------AATCCATGTAACCCATGTAATCCA---------------------------------------TGTAAACCTAACCCATGCAATCCATGCAAACCTAATCCATGTGATGACAAATGTGAATGCCAT…
GCF_000235825	ATGCAAGATTATAAAAAAAATAAAAGAAGAATGATGAATCAGCCAATGTCTACAATGAATGAA------------GAAGAAGTGTATACAGATGAAATAAATTCAGAAGACATG---------AGAGGTTTTAAAAAATCACACCATCAT------------------------------------AATGGATGTAATACT------------------------GATAATAAGTGTGAGTGC------------CATGATGATTGC------AATCCATGCAACCCATGTAATCCA---------------------------------------TGTAAACCTAACCCATGCAATCCATGCAAACCTAATCCATGTGATGACAATTGTGGATGCCAT…
GCF_000155025	ATGCAAGATTATAAAAAAAATAAAAGAAGAATGATGAATCAGCCAATGTCTACAATGAATGAA------------GAAGAAGTGTATACAGATGAAATAAATTCAGAAGACATG---------AGAGGTTTTAAAAAATCACACCATCAT------------------------------------AATGGATGTAATACT------------------------GATAATAAGTGTGAGTGT------------CATGATGATTGC------AATCCATGCAACCCATGTAATCCA---------------------------------------TGTAAACCTAACCCATGCAATCCATGCAAACCTAATCCATGTGATGACAATTGTGGATGCCAT…
GCF_000449425	ATGCAAGATTATAAAAAAAATAAAAGAAGAATGATAAATCAGCCAATGCCTACAATTAGTGAA------------GAAGAAGTGTATACAGAGGAAATGAATTCAGAAGATATG---------AGAGGATTTAAAAAATCACATCATCATAAT---------------------------------AATGGATGTAATAAT------------------------GATAATAAGTGTGAATGT------------CATGATGATTGCAAACCTAATCCATGCAATCCATGCAAACCT---------------------------------AACCCATGCAAACCTAATCCATGTGATCCATGTAAACCTAATCCATGTGATGACAATTGTGGATGCCAT…
GCF_000449985	ATGCAAGATTATAAAAAAAATAAAAGAAGAATGATGAATCAGCCAATGTCTACAATGAATGAA------------GAAGAAGTGTATACAGATGAAATAAATTCAGAAGACATG---------AGAGGTTTTAAAAAATCACACCATCAT------------------------------------AATGGATGTAATACT------------------------GATAATAAGTGTGAGTGC------------CATGATGATTGC------AATCCATGCAACCCATGTAATCCA---------------------------------------TGTAAACCTAACCCATGCAATCCATGCAAACCTAATCCATGTGATGACAATTGTGGATGCCAT…
GCF_000450125	ATGCAAGATTATAAAAAAAATAAAAGAAGAATGATGAATCAGCCAATGTCTACAATGAATGAA------------GAAGAAGTGTATACAGATGAAATAAATTCAGAAGACATG---------AGAGGTTTTAAAAAATCACACCATCAT------------------------------------AATGGATGTAATACT------------------------GATAATAAGTGTGAGTGC------------CATGATGATTGC------AATCCATGCAACCCATGTAATCCA---------------------------------------TGTAAACCTAACCCATGCAATCCATGCAAACCTAATCCATGTGATGACAATTGTGGATGCCAT…
GCF_000450785	ATGCAAGATTATAAAAAAAATAAAAGAAGAATGATGAATCAGCCAATGTCTACAATGAATGAA------------GAAGAAGTGTATACAGATGAAATAAATTCAGAAGACATG---------AGAGGGTTTAAAAAATCACACCATCAT------------------------------------AATGGATGTAATACT------------------------GATAATAAGTGTGAGTGC------------CATGATGAGTGT------AATCCATGTAAACCATGTAATCCA---------------------------------------TGTAAACCTAACCCATGCAATCCATGCAAACCTAATCCATGTGATGACAAATGTGAATGCCAT…
GCF_000451765	ATGCAAGATTATAAAAAAAATAAAAGAAGAATGATGAATCAGCCAATGTCTACAATGAATGAA------------GAAGAAGTGTATACAGATGAAATAAATTCAGAAGACATG---------AGAGGTTTTAAAAAATCACACCATCAT------------------------------------AATGGATGTAATACT------------------------GATAATAAGTGTGAGTGC------------CATGATGATTGC------AATCCATGCAACCCATGTAAACCT------------------------------------------------AACCCATGCAATCCATGCAAACCTAATCCATGTGATGACAATTGTGGATGCCAT…
GCF_000451945	ATGCAAGATTATAAAAAAAATAAAAGAAGAATGATGAATCAGCCAATGTCTACAATGAATGAA------------GAAGAAGTGTATACAGATGAAATAAATTCAGAAGACATG---------AGAGGTTTTAAAAAATCACACCATCAT------------------------------------AATGGATGTAATACT------------------------GATAATAAGTGTGAGTGC------------CATGATGATTGC------AATCCATGCAACCCATGTAATCCA---------------------------------------TGTAAACCTAACCCATGCAATCCATGCAAACCTAATCCATGTGATGACAATTGTGGATGCCAT…
GCF_000452005	ATGCAAGATTATAAAAAAAATAAAAGAAGAATGATAAATCAGCCAATGTCTACAATGAATGAA------------GAAGAAGTGTATACAGATGAAATAAATTCAGAAGACATG---------AGAGGGTTTAAAAAATCACACCATCAT------------------------------------AATGGATGTAATACT------------------------GATAATAAGTGTGAGTGC------------CATGATGAGTGT------AATCCATGTAACCCATGTAATCCA---------------------------------------TGTAAACCTAACCCATGCAATCCATGCAAACCTAATCCATGTGATGACAATTGTGGATGCCAT…
GCF_000530295	ATGCAAGATTATAAAAAAAATAAAAGAAGAATGATAAATCAGCCAATGTCTACAATGAATGAA------------GAAGAAGTGTATACAGATGAAATAAATTCAGAAGACATG---------AGAGGGTTTAAAAAATCACACCATCAT------------------------------------AATGGATGTAATACT------------------------GATAATAAGTGTGAGTGC------------CATGATGAGTGT------AATCCATGTAACCCATGTAATCCA---------------------------------------TGTAAACCTAACCCATGCAATCCATGCAAACCTAATCCATGTGATGACAATTGTGGATGCCAT…
GCF_000531165	ATGCAAGATTATAAAAAAAATAAAAGAAGAATGACAAATCAGCCAATGCCTACAATGAATGAA------------GAAGAAGTGTATACAGAGGAAATAAATTCAGAAGATATG---------AGAGGGTTTAAAAAATCACATCATCAT------------------------------------AATGAATGTAATACT------------------------GATAATAAATGTGATTGT------------CATGATGATTGC------AAACCATGTAATCCATGTAAACCT------------------------------------------------AATCCATGTAACCCATGCAAACCTAATCCATGTGATGACAATTGTGGATGCCAT…
GCF_000531785	ATGCAAGATTATAAAAAAAATAAAAGAAGAATGATGAATCAGCCAATGTCTACAATGAATGAA------------GAAGAAGTGTATACAGATGAAATAAATTCAGAAGACATG---------AGAGGGTTTAAAAAATCACACCATCAT------------------------------------AATGGATGTAATACT------------------------GATAATAAGTGTGAGTGC------------CATGATGAGTGT------AATCCATGTAACCCATGTAATCCA---------------------------------------TGTAAACCTAACCCATGCAATCCATGCAAACCTAATCCATGTGATGACAAATGTGAATGCCAT…
GCF_001299615	ATGCAAGATTATAAAAAAAATAAAAGAAGAATGATAAATCAGCCAATGCCTACAATTAGTGAG------------GAAGAAGTGTATACAGAGGAAATGAGTTCAGAAGATATG---------AGAGGATTTAAAAAATCTCATCATCACAAT---------------------------------AATGGATGTAATAAT------------------------GATAATAAGTGTGAATGT------------CATGATGATTGCAAACCTAATCCATGCAATCCATGCAAACCT------------------------------------------------AACCCATGCAATCCATGCAAACCTAATCCATGTGATGACCATTGTGAATGCCAT…
GCF_001299495	ATGCAAGATTATAAAAAAAATAAAAGAAGAATGATAAATCAGCCAATGTCTACAATGAGTGAA------------GAAGAAGTGTATACAGATGAAATAAATTCAGAGGACATG---------AGAGGGTTTAAAAAGTCACACCATCAT------------------------------------AATGGATGTAATACT------------------------GATAATCATTGTGATTGT------------CATGATGATTGC------AATCCATGCAATCCATGTAAACCT------------------------------------------------AATCCATGTAATCCATGTAAACCTAATCCATGTGATGACAATTGTGGATGTCAT…
GCF_001497755	ATGCAAGATTATAAAAAAAATAAAAGAAGAATGATGAATCAGCCAATGTCTACAATGAATGAA------------GAAGAAGTGTATACAGATGAAATAAATTCAGAAGACATG---------AGAGGTTTTAAAAAATCACACCATCAT------------------------------------AATGGATGTAATACT------------------------GATAATAAGTGTGAGTGC------------CATGATGATTGC------AATCCATGCAATCCATGTAAACCT------------------------------------------------AACCCATGCAATCCATGCAAACCTAATCCATGTGATGACAATTGTGGATGCCAT…
GCF_002300855	ATGCAAGATTATAAAAAAAATAAAAGAAGAATGATAAATCAGCCAATGTCTACAATGAATGAA------------GAAGAAGTGTATACAGATGAAATAAATTCAGAAGACATG---------AGAGGTTTTAAAAAATCACACCATCAT------------------------------------AATGGATGTAATACT------------------------GATAATAAGTGTGAGTGT------------CATGATGAGTGT------AATCCATGTAACCCATGTAATCCA---------------------------------------TGTAAACCTAACCCATGCAATCCATGCAAACCTAATCCATGTGATGACAATTGTGGATGTCAT…
GCF_002301165	ATGCAAGATTATAAAAAAAATAAAAGAAGAATGATGAATCAGCCAATGTCTACAATGAATGAA------------GAAGAAGTGTATACAGATGAAATAAATTCAGAAGACATG---------AGAGGGTTTAAAAAATCACACCATCAT------------------------------------AATGGATGTAATACT------------------------GATAATAAGTGTGAGTGC------------CATGATGAGTGT------AATCCATGTAAA------------------------------------------------CCATGTAAACCTAACCCATGCAATCCATGCAAACCTAATCCATGTGATGACAAATGTGAATGCCAT…
GCF_002302845	ATGCAAGATTATAAAAAAAATAAAAGAAGAATGATAAATCAGCCAATGTCTACAATGAATGAA------------GAAGAAGTGTATACAGATGAAATAAATTCAGAAGACATG---------AGAGGGTTTAAAAAATCACACCATCAT------------------------------------AATGGATGTAATACT------------------------GATAATAAGTGTGAGTGT------------CATGATGAGTGT------AATCCATGTAACCCATGTAATCCA---------------------------------------TGTAAACCTAACCCATGCAATCCATGCAAACCTAATCCATGTGATGACAATTGTGGATGTCAT…
GCF_002891625	ATGCAAGATTATAAAAAAAATAAAAGAAGAATGATGAATCAGCCAATGTCTACAATGAATGAA------------GAAGAAGTGTATACAGATGAAATAAATTCAGAAGACATG---------AGAGGGTTTAAAAAATCACACCATCAT------------------------------------AATGGATGTAATACT------------------------GATAATAAGTGTGAGTGC------------CATGATGAGTGT------AATCCATGTAACCCATGTAATCCA---------------------------------------TGTAAACCTAACCCATGCAATCCATGCAAACCTAATCCATGTGATGACAAATGTGAATGCCAT…
GCF_003044155	ATGCAAGATTATAAAAAAAATAAAAGAAGAATGATGAATCAGCCAATGTCTACAATGAATGAA------------GAAGAAGTGTATACAGATGAAATAAATTCAGAAGACATG---------AGAGGTTTTAAAAAATCACACCATCAT------------------------------------AATGGATGTAATACT------------------------GATAATAAGTGTGAGTGC------------CATGATGATTGC------AATCCATGCAACCCATGTAATCCA---------------------------------------TGTAAACCTAACCCATGCAATCCATGCAAACCTAATCCATGTGATGACAATTGTGGATGCCAT…
GCF_003327385	ATGCAAGATTATAAAAAAAATAAAAGAAGAATGATGAATCAGCCAATGTCTACAATGAATGAA------------GAAGAAGTGTATACAGATGAAATAAATTCAGAAGACATG---------AGAGGTTTTAAAAAATCACACCATCAT------------------------------------AATGGATGTAATACT------------------------GATAATAAGTGTGAGTGC------------CATGATGATTGC------AATCCATGCAACCCATGTAATCCA---------------------------------------TGTAAACCTAACCCATGCAATCCATGCAAACCTAATCCATGTGATGACAATTGTGGATGCCAT…
GCF_003490105	ATGCAAGATTATAAAAAAAATAAAAGAAGAATGATGAATCAGCCAATGTCTACAATGAATGAA------------GAAGAAGTGTATACAGATGAAATAAATTCAGAAGACATG---------AGAGGTTTTAAAAAATCACACCATCAT------------------------------------AATGGATGTAATACT------------------------GATAATAAGTGTGAGTGC------------CATGATGATTGC------AATCCATGCAACCCATGTAATCCA---------------------------------------TGTAAACCTAACCCATGCAATCCATGCAAACCTAATCCATGTGATGACAATTGTGGATGCCAT…
GCF_003697205	ATGCAAGATTATAAAAAAAATAAAAGAAGAATGACAAATCAGCCAATGCCTACAATGAATGAA------------GAAGAAGTGTATACAGAGGAAATAAATTCAGAAGATATG---------AGAGGGTTTAAAAAATCACATCATCAT------------------------------------AATGAATGTAATACT------------------------GATAATAAATGTGATTGT------------CATGATGATTGC------AAACCATGTAATCCATGTAAACCT------------------------------------------------AATCCATGCAACCCATGCAAACCTAATCCATGTGATGACAATTGTGGATGCCAT…
GCF_004314005	ATGCAAGATTATAAAAAAAATAAAAGAAGAATGATGAATCAGCCAATGTCTACAATGAATGAA------------GAAGAAGTGTATACAGATGAAATAAATTCAGAAGACATG---------AGAGGTTTTAAAAAATCACACCATCAT------------------------------------AATGGATGTAATACT------------------------GATAATAAGTGTGAGTGC------------CATGATGATTGC------AATCCATGCAACCCATGTAATCCA---------------------------------------TGTAAACCTAACCCATGCAATCCATGCAAACCTAATCCATGTGATGACAATTGTGGATGCCAT…
GCF_007001185	ATGCAAGATTATAAAAAAAATAAAAGAAGAATGATGAATCAGCCAATGTCTACAATGAATGAA------------GAAGAAGTGTATACAGATGAAATAAATTCAGAAGACATG---------AGAGGTTTTAAAAAATCACACCATCAT------------------------------------AATGGATGTAATACT------------------------GATAATAAGTGTGAGTGC------------CATGATGATTGC------AATCCATGCAACCCATGTAATCCA---------------------------------------TGTAAACCTAACCCATGCAATCCATGCAAACCTAATCCATGTGATGACAATTGTGGATGCCAT…
GCF_009867095	ATGCAAGATTATAAAAAAAATAAAAGAAGAATGATGAATCAGCCAATGTCTACAATGAATGAA------------GAAGAAGTGTATACAGATGAAATAAATTCAGAAGACATG---------AGAGGTTTTAAAAAATCACACCATCAT------------------------------------AATGGATGTAATACT------------------------GATAATAAGTGTGAGTGC------------CATGATGATTGC------AATCCATGCAACCCATGTAATCCA---------------------------------------TGTAAACCTAACCCATGCAATCCATGCAAACCTAATCCATGTGATGACAATTGTGGATGCCAT…
GCF_011881445	ATGCAAGATTATAAAAAAAATAAAAGAAGAATGATAAATCAGCCAATGTCTACAATGAATGAA------------GAAGAAGTGTATACAGATGAAATAAATTCAGAAGACATG---------AGAGGGTTTAAAAAATCACACCATCAT------------------------------------AATGGATGTAATACT------------------------GATAATAAGTGTGAGTGC------------CATGATGAGTGT------AATCCATGTAACCCATGTAATCCA---------------------------------------TGTAAACCTAACCCATGCAATCCATGCAAACCTAATCCATGTGATGACAATTGTGGATGCCAT…
GCF_012030095	ATGCAAGATTATAAAAAAAATAAAAGAAGAATGATAAATCAGCCAATGCCTACAATTAGTGAG------------GAAGAAGTGTATACAGAGGAAATGAGTTCAGAAGATATG---------AGAGGATTTAAAAAATCTCATCATCACAAT---------------------------------AATGGATGTAATAAT------------------------GATAATAAGTGTGAATGT------------CATGATGATTGCAAACCTAATCCATGCAATCCATGCAAACCT------------------------------------------------AACCCATGCAATCCATGCAAACCTAATCCATGTGATGACCATTGTGAATGCCAT…
GCF_012276945	ATGCAAGATTATAAAAAAAATAAAAGAAGAATGATAAATCAGCCAATGTCTACAATGAATGAA------------GAAGAAGTGTATACAGATGAAATAAATTCAGAAGACATG---------AGAGGGTTTAAAAAATCACACCATCAT------------------------------------AATGGATGTAATACT------------------------GATAATAAGTGTGAGTGC------------CATGATGAGTGT------AATCCATGTAACCCATGTAATCCA---------------------------------------TGTAAACCTAACCCATGCAATCCATGCAAACCTAATCCATGTGATGACAATTGTGGATGCCAT…
GCF_012955965	ATGCAAGATTATAAAAAAAATAAAAGAAGAATGATAAATCAGCCAATGCCTACAATTAGTGAG------------GAAGAAGTGTATACAGAGGAAATGAATTCAGAAGATATG---------AGAGGATTTAAAAAATCACATCATCATAAT---------------------------------AATGGATGTAATAAT------------------------GATAATAAGTGTGAATGT------------CATGATGATTGCAAACCTAATCCATGCAATCCATGCAAACCT------------------------------------------------AACCCATGCAATCCATGCAAACCTAATCCATGTGATGACAATTGTGGATGCCAT…
GCF_900074805	ATGCAAGATTATAAAAAAAATAAAAGAAGAATGATAAATCAGCCAATGCCTACAATTAGTGAG------------GAAGAAGTGTATACAGAGGAAATGAGTTCAGAAGATATG---------AGAGGATTTAAAAAATCTCATCATCACAAT---------------------------------AATGGATGTAATAAT------------------------GATAATAAGTGTGAATGT------------CATGATGATTGCAAACCTAATCCATGCAATCCATGCAAACCT------------------------------------------------AACCCATGCAATCCATGCAAACCTAATCCATGTGATGACCATTGTGAATGCCAT…
GCF_900096365	ATGCAAGATTATAAAAAAAATAAAAGAAGAATGACAAATCAGCCAATGCCTACAATGAATGAA------------GAAGAAGTGTATACAGAGGAAATAAATTCAGAAGATATG---------AGAGGGTTTAAAAAATCACATCATCAT------------------------------------AATGAATGTAATACT------------------------GATAATAAATGTGATTGT------------CATGATGATTGC------AAACCATGTAATCCATGTAAACCTAATCCATGTAACCCATGTAAACCTAATCCATGCAACCCATGCAAACCTAATCCATGCAACCCATGCAAACCTAATCCATGTGATGACAATTGTGGATGCCAT…
GCF_900164325	ATGCAAGATTATAAAAAAAATAAAAGAAGAATGATGAATCAGCCAATGTCTACAATGAATGAA------------GAAGAAGTGTATACAGATGAAATAAATTCAGAAGACATG---------AGAGGGTTTAAAAAATCACACCATCAT------------------------------------AATGGATGTAATACT------------------------GATAATAAGTGTGAGTGT------------CATGATGAGTGT------AATCCATGCAATCCATGTAAACCT------------------------------------------------AACCCATGCAATCCATGCAAACCTAATCCATGTGATGACAATTGTGGATGCCAT…
GCF_900243075	ATGCAAGATTATAAAAAAAATAAAAGAAGAATGATAAATCAGCCAATGTCTACAATGAGTGAA------------GAAGAAGTGTATACAGATGAAATAAATTCAGAGGACATG---------AGAGGGTTTAAAAAGTCACACCATCAT------------------------------------AATGGATGTAATACT------------------------GATAATCATTGTGATTGT------------CATGATGATTGC------AATCCATGCAATCCATGTAAACCT------------------------------------------------AATCCATGTAATCCATGTAAACCTAATCCATGTGATGACAATTGTGGATGTCAT…
GCF_900243185	ATGCAAGATTATAAAAAAAATAAAAGAAGAATGATAAATCAGCCAATGTCTACAATGAATGAA------------GAAGAAGTGTATACAGATGAAATAAATTCAGAAGACATG---------AGAGGGTTTAAAAAATCACACCATCAT------------------------------------AATGGATGTAATACT------------------------GATAATAAGTGTGAGTGC------------CATGATGAGTGT------AATCCATGTAAC------------------------------------------------CCATGTAAACCTAACCCATGCAATCCATGCAAACCTAATCCATGTGATGACAATTGTGGATGCCAT…
GCF_900243275	ATGCAAGATTATAAAAAAAATAAAAGAAGAATGACAAATCAGCCAATGCCTACAATGAATGAA------------GAAGAAGTGTATACAGAGGAAATAAATTCAGAAGATATG---------AGAGGGTTTAAAAAATCACATCATCAT------------------------------------AATGAATGTAATACT------------------------GATAATAAATGTGATTGT------------CATGATGATTGC------AAACCATGTAATCCATGTAAA------------------------CCTAATCCATGTAACCCATGTAAACCTAATCCATGCAACCCATGCAAACCTAATCCATGTGATGACAATTGTGGATGCCAT…
GCF_900243265	ATGCAAGATTATAAAAAAAATAAAAGAAGAATGATAAATCAGCCAATGTCTACAATGAATGAA------------GAAGAAGTGTATACAGATGAAATAAATTCAGAAGACATG---------AGAGGGTTTAAAAAATCACACCATCAT------------------------------------AATGGATGTAATACT------------------------GATAATAAGTGTGAGTGT------------CATGATGAGTGT------AATCCATGTAACCCATGTAATCCA---------------------------------------TGTAAACCTAACCCATGCAATTCATGCAAACCTAATCCATGTGATGACAATTGTGGATGTCAT…
GCF_900243345	ATGCAAGATTATAAAAAAAATAAAAGAAGAATGATGAATCAGCCAATGTCTACAATGAATGAA------------GAAGAAGTGTATACAGATGAAATAAATTCAGAAGACATG---------AGAGGGTTTAAAAAATCACACCATCAT------------------------------------AATGGATGTAATACT------------------------GATAATAAGTGTGAGTGC------------CATGATGAGTGT------AATCCATGTAACCCATGTAATCCA---------------------------------------TGTAAACCTAACCCATGCAATCCATGCAAACCTAATCCATGTGATGACAAATGTGAATGCCAT…
GCF_900243315	ATGCAAGATTATAAAAAAAATAAAAGAAGAATGATGAATCAGCCAATGTCTACAATGAATGAA------------GAAGAAGTGTATACAGATGAAATAAATTCAGAAGACATG---------AGAGGTTTTAAAAAATCACACCATCAT------------------------------------AATGGATGTAATACT------------------------GATAATAAGTGTGAGTGC------------CATGATGATTGC------AATCCATGCAACCCATGTAACCCA------------------------------TGTAATCCATGTAAACCTAACCCATGCAATCCATGCAAACCTAATCCATGTGATGACAATTGTGGATGCCAT…
GCF_900689605	ATGCAAGATTATAAAAAAAATAAAAGAAGAATGATGAATCAGCCAATGTCTACAATGAATGAA------------GAAGAAGTGTATACAGATGAAATAAATTCAGAAGACATG---------AGAGGTTTTAAAAAATCACACCATCAT------------------------------------AATGGATGTAATACT------------------------GATAATAAGTGTGAGTGC------------CATGATGATTGC------AATCCATGCAACCCATGTAATCCA---------------------------------------TGTAAACCTAACCCATGCAATCCATGCAAACCTAATCCATGTGATGACAATTGTGGATGCCAT…
GCF_901004545	ATGCAAGATTATAAAAAAAATAAAAGAAGAATGATGAATCAGCCAATGTCTACAATGAATGAA------------GAAGAAGTGTATACAGATGAAATAAATTCAGAAGACATG---------AGAGGTTTTAAAAAATCACACCATCAT------------------------------------AATGGATGTAATACT------------------------GATAATAAGTGTGAGTGC------------CATGATGATTGC------AATCCATGCAACCCATGTAATCCA---------------------------------------TGTAAACCTAACCCATGCAATCCATGCAAACCTAATCCATGTGATGACAATTGTGGATGCCAT…
