## Supplementary material for "The cysteine-rich exosporium morphogenetic protein, CdeC, exhibits self-assembly properties that lead to organized inclusion bodies in *Escherichia coli*": Table S9

### Sheet: Hoja1
ID	Sequence
WP_166504890.1 NZ_LN650648.1:535996-537117 hypothetical protein [Romboutsia hominis]	MQDLKRNRKRVPNQHIDQMEN-----DCLEEHVSQEVD---DDLTRG---------------CGCKK--------DSNCDK----HSDC--NHNMKCECE-----------------------------CVCHPE---PHC-CEPCEPD-ADTCIKNKCGP-ECLGPINPPRFNVSNSVPVAIEANRIFDTMVFQTFTDATAP-----NGAPLVFDVELVEINGPIPRVGQVNVEIEKICINHNGIIINTGMTTLEDFDIEPLE-----------------PTVGKRCETTFEYAVC-GETHRRCCNRGKGQSVVYKQKGLSVLVEDLVLELRGRCGCTEFIAFAFPAV--KCHGGQSKRCRDVEFLFNTLSAPIGVPSDGRGFTLRQEFQTHLTVDCI…
WP_148556057.1 NZ_CABIWC010000001.1:203979-205157 hypothetical protein [Terrisporobacter glycolicus]	MNDLKRSKRKMYNKQMSAMKN------TCQEEATVEIDELDRGCKCKNNTNN------TNNNNCCNHEQTQPISHEKKCHPK-HEHETL------ECECV-----------------------------CECKKP---CKPDCEPCEAE-SDTCVENICANNECCNGLNP-TFSTKNACPVAIEADRIYDAVQFQIFTDATGP-----NGEPLYFDYDVVEVNGGVPSAGIANVIIDEVCMNYSSLEVMPGIPTVEDFEIAEIE-------------------NNAPCDTVFEYAVC-PDKNKTCCRQNKGQSVAYKERGLTVVANDLVLELRGHCGCTKIVAFAYPAV--KKMGGQLCRVDSVEFRYNTLAARICCPSDGRPFKLRQDYQTALTVDCI…
WP_148489321.1 NZ_CABIZO010000005.1:86856-88043 hypothetical protein [Peptostreptococcaceae bacterium]	MQDLKKNRRRMNNKQMSMMTN------ISEGEATVEVDDLERGCKCNNNMVGQT------------------NKHDNKCHDK-HDKKEEF-----ECECH-----------------------------CECKKS---EEK-CEPCEAE-SDVCSVNTCRE-ECCNGINP-SFSTRNAQPIAIEVNKIFDSIQFRTFTDATGP-----NGEPLFFDFEVVEVRGSLPNAGTARVTVDEVCMNFSTIDIEPGEVTIDDFPVDEIE-------------------NDSTCDTVFESIVC-PNRNATCCAQNRGQNVSFRERGLTIRVNDLVLEIRAHCGCTKIVAIACPAV--RRM-GRLERVDNVEFRFNTLSSNLCVPSSGRSFILRQSYNTNLAVDCI…
WP_147541595.1 NZ_CABIVQ010000036.1:16489-17697 hypothetical protein [Clostridiaceae bacterium]	MQDLRKNKRKMTNK-LMNVTN-----SHITEEMSEELE---RVYRPKHNNTNDCC------NNTCNNDC---DHHHDDCKCD-NHHDDC------KCDHH--------------------------------HDH-----DKCEPCEVQ-SDICVDNPCRD-TCCTPITPPRFSTNNSVPVAIETNRVFDSVVFQTFTDARAPQTTCTDGRSLVFDIEVVEVCGPVPRTGPVNVTIDKVCMNFNEIEIESDDPMLEDFNVVGIN-----------------PKDDGVCETTFEFLVC-GDRSAICCEQRRGQSVAYKQKGLVVTVRDLVLELRGRCGCTEIVALAFPAV--RTSGGCLKRIDEVQFPFNTLAAALCLPASGRTVTLRQEYDVNLSVDCI…
WP_138342393.1 NZ_SPHR01000001.1:c723017-721836 hypothetical protein [Intestinibacter bartlettii]	MQNLRKNKNKVITTQMMNLTN----EEAIDTETCDEMN---RGCKGKPNNMYN--------NNNCGKQT---CNECEPCHNHIHDHDKCI----DPCKKP--------------------------------HKP----EKCCETCEDTLSQNCIKNTCDTNSCCSPLNVPRVSVANATPFAIDANRIFDTIQFQTFQDASG--------TGLDYTYEVIEVSGMVPRSGQGKVTIEEICFNFDEMIIYPGNTSLEGYTVEEVT-------------------NDVPCESNFDYTVC-GERNRACCSRGLGTTTRYRQRGLTIQINGLEIILKCKCGCTKINVLVVPNS------------NNVVFNYNTLSAQMCVPSDGNSFTLRQNYQTQLSVGCV…
WP_095406625.1 NZ_NOJZ02000013.1:c24305-23121 hypothetical protein [Romboutsia maritimum]	MQDLKKNKRRMINNQASITAN----KLEAQESMLEEGN---RGCKHKPSCS-DIC---HDEKNCCNNKN------DEKFEC------DC------ICS-------------------------------CTCKKQ---QEPDCEPCQIE-SDECIKNVCGP-ECCDPITIPRFSPANSVPIAIETNRIFDTMQFQTFTDAVDE-----DGAPIEFVFDVIEVNGAIPMGSQVNVTIDEICLNHDGIQINPGIITLEDYDLEPDE-----------------PQMGKPCETKFEYSVC-GQRNATCCSQGKNRNLGYKQRGLTATVSNLVLELRGRCGCTKFVALAFPAL--NGIGGARHRCDKIQFRFNTLSAPICVPADGRSFILRQNFKTSLTVDCI…
WP_092927316.1 NZ_FJTZ01000012.1:2019604-2020725 hypothetical protein [Romboutsia sp. MT17]	MQDLKRNRKRVPNQHIDQMEN-----DCLEEHVSQEVD---DDLTRG---------------CGCKK--------DSNCDK----HSDC--NHNMKCECE-----------------------------CVCHPE---QHC-CEPCEPD-ADTCIKNKCGP-ECLGPINPPRFNVSNSVPVAIEANRIFDTMVFQTFTDATAP-----NGAPLVFDVELVEINGPIPRVGQVNVEIEKICINHNGIIINTGMTTLEDFDIEPLE-----------------PTVGKRCETTFEYAVC-GETHRRCCNRGKGQSVVYKQKGLSVLVEDLVLELRGRCGCTEFIAFAFPAV--KCHGGQSKRCRDVEFLFNTLSAPIGVPSDGRGFTLRQEFQTHLTVDCI…
WP_074914623.1 NZ_FORW01000001.1:191920-193116 hypothetical protein [Terrisporobacter glycolicus]	MNDLKRSKRKMYNKQMSAMKN------TCQEEATVEIDELERGCKCKNNTNNTNNTNNTNNNNCCNHEQTQPISHEKKCHPK-HEHETL------ECECV-----------------------------CECKKP---CKPDCEPCEAE-SDTCVENICANNECCNGLCP-TFSTKNACPVAIEAERIYDAVQFQIFTDATGP-----NGEPLYFDYDVVEVNGGVPSAGIANVIIDEVCMNYSSLEVMPGIPTVEDFEIAEIE-------------------NNAPCDTVFEYAVC-PDKNKTCCRQNKGQSVSYKERGLTVVANDLVLELRGHCGCTKIVAFAYPAV--KKMGGQLCRVDSVEFRYNTLAARICCPSDGRPFKLRQDYQTALTVDCI…
WP_073125904.1 NZ_FQWX01000013.1:c57255-56026 hypothetical protein [Asaccharospora irregularis]	MQDLKKNRRKVMNKQVEPVEDSVSTEEVLEEVLEEDMS---RGVNKSKHHHGD--------SCECNHEH---HHHHDNCGCD-HGHSDC---QVYECTI------------------------------CNCKPK---HD-DCEPCGVESAENCFDNKCGP-ECCSPITPQKLSTSNSIPYAIETNRVFDTMAFQVFTDATAP-----NGEPLTFDIEVVEVNGPVPKSGQVNVTIEKVCVNSTGTIINTGVTSLEDFDIDPST-----------------PMVGGNCETVFEYDVC-GERNSECCRRGKGTSVSYKQKGLTITVEDLVLELRGKCGCTKFVALAYPAVKERSHGCCKCRVDDVEFTFNTLSAPICLPSDGRSVVLRQEYKTNLTVDCI…
WP_071121297.1 NZ_LT629850.1:2315399-2316619 hypothetical protein [Romboutsia timonensis]	MQDLKKNKRRINQSTLQHEAK-----ESLNEELQEDIA---RSCKSKGCN------------------C---NKHDDECELE----CDC------VCKPK--------------------------------HNHNHKHDDECEPCEVE-SDECVDNVCGE-ECCNPLSSPKFSTANSVPLAIETNRVFDSIKFQVFTDADAP-----NGEDLFFEYEVVSVNGPIPRSGVVNVNIDKVCMNYTDVVIKPGTTTLEDHVVRPIKEVEKEPYEQENLCPEFGDIDGEFCKTSFEYNVC-GNKNRECSDQGKGERSVYKEKGLKVIVKNLVLELRGTCGCTEVTVLAYPAR--RTSNGDLELVNKVVFNFNTLAAPMCVPANGTSFTLRQNFQTALTVDCI…
WP_055088185.1 NZ_CZAH01000001.1:1390028-1391209 hypothetical protein [Intestinibacter bartlettii]	MQNLRKNKNKVITTQMMNLTN----EEAIDTETCDEMN---RGCKGKPNNMYN--------NNNCGKQT---CNECEPCHNHIHDHDKCI----DPCKKP--------------------------------HKP----EKCCETCEDTLSQNCIKNTCDTNSCCSPLNVPRVSVANATPFAIDANRIFDTIQFQTFQDASG--------TGLDYTYEVIEVSGMVPRSGQGKVTIEEICFNFDEMIIYPGNTSLEGYTVEEVT-------------------NDVPCESNFDYTVC-GERNRACCSRGLGTTTRYRQRGLTIQINGLEIILKCKCGCTKINVLVVPNS------------NNVVFNYNTLSAQMCVPSDGNSFTLRQNYQTQLSVGCV…
WP_039680198.1 NZ_JWHR01000109.1:101427-102611 hypothetical protein [Terrisporobacter othiniensis]	MQDLKKNKRRMNNKQMSTMSNC-PEREEVESVVAVEVDELDRGCKCNNDME----------------------SHKNKCNEK-HEKHEC------ECECH-----------------------------CECKKH---EE--CKECEAV-SEECSVNPCRE-ECCNGIRP-TFSTRNASPVAIETNRIFDSIQFRAFTDAKGP-----NGQTLFFEFEVIDVRGNVPSRGSAKVVVDEVCMNFEELEIIPGDITVDDFIVTPVE-------------------NNSPCDTVFESIVC-PRRNATCCAQNRGQNVLFRERGLTVRVEDLVLEIRGHCGCTKIVALAFPAV--KRGNGQLCRVDSVEFNFNTLASNICVPSSGRSITLRQDYLTKLTVDCI…
WP_027702509.1 P160_RS0110880:2156696-2157898 hypothetical protein [Clostridioides mangenotii]	MQDIKRNRRKMGNNSPVSTVNNTDIEETFEDPFFEDDME--RGFKHKKHNKCDPCH-DHHDNCDCDPCH---D-HDDNCKCH-DHHDNC------ECHDR--------------------------DDNCGCHDN---FDCDCDQCELK-SNECFKNNCGP-ECCRPIRPKDFSPQNSIPIAIDTNRVFDTMRFQEFTDATGP-----NGEPLVFKTEVVEVNGHVPHGGPVSVTIEKICVSFDEIIINPGMTTLENFDLTPVE-----------------SIPGRNCETIFDSDVCPDQINRECCRRGLGTTVAFKERGLSVEVHDLVLELRGKCGCTTFTALAFPAV---CENGCKRKVPFVQFNFNTLSAPICCPSDGRAFQLRQQFNTHLTVDCI…
WP_024622166.1 NZ_AXUS01000024.1:43945-45114 hypothetical protein [Clostridioides mangenotii]	MQDIKRNRRKMGNNSPVSSNIN-DIDEIREDSFSDEDME--RGFKNKKHDHCD-C--EKEDKCGCDHH------HND-CGCD-HHHNDC------DCDP------------------------------CHNHNN---HH--CEPCEIE-SDDCFPNKCGP-ECCHPLTPKNFAPGNCVPIAIETNRVFDTMRFQAFTDGSGP-----NGEPLFFETEVIEVNGPVPQGGPVNVTIEKICVNFKEIEINPGLITLEDFEIEPLD-----------------SMSHRNCESSFEYAVC-GEFKRECCRRGLGNSVAFKEKGLNVAVRDLVLELKGKCGCTTFTALAFPAV---KECGCKRRVPFVQFNFNTFSSPLCLPADGRSLLLRQEFNTHLTVDCI…
WP_018591584.1 NZ_KE392228.1:2464821-2466029 hypothetical protein [Terrisporobacter glycolicus]	MQDLKKNKRKMNNKQMSTMSNR-PEKEEIESVVAVEVDELDRGCKCNNDME----------------------SHKNKCNDK-HDKHE--------CECH-----------------------------CECKKH---EE--CKECEVV-SEECSVNPCRE-ECCNGIRP-TFSTRNASPVAIETNRIFDSIQFRAFTDATGP-----NGQTLFFDFEVIEVRGNVPSRGLAKVIVDEVCVNFEELEICPGDITVDDFIVTPVE-------------------NNSPCDTVFESIVC-PRRNANCCAQNKGQNVLFRERGLAVRVEDLVLEIRGHCGCTKIVALAFPAV--KRGNGQLCRVDCVEFKFNTLASNICCPSSGRSITLRQDYLTKLTVDCI…
WP_007285896.1 NZ_FUXV01000001.1:809765-810946 hypothetical protein [Intestinibacter bartlettii]	MQNLRKNKNKVITTQMMNLTN----EEAIDTETCDEMN---RGCKGKPNNMYN--------NNNCGKQT---CNECEPCHNHIHDHDKCI----DPCKKP--------------------------------HKP----EKCCETCEDTLSQNCIKNTCDTNSCCSPLNVPRVSVANATPFAIDANRIFDTIQFQTFQDASG--------TGLDYTYEVIEVSGMVPRSGQGKVTVEEICFNFDEMIIYPGNTSLEGYTVEEVT-------------------NDVPCESNFDYTVC-GERNRACCSRGLGTTTRYRQRGLTIQINGLEIILKCKCGCTKINVLVVPNS------------NNVVFNYNTLSAQMCVPSDGNSFTLRQNYQTQLSVGCV…
GCF_901004545	MQDYKKNKRRMMNQPMSTMNE----EEVYTDEINSEDM---RGFKKSHHH------------NGCNT--------DNKCEC----HDDC--NPCNPCNP-------------CKPNPCNPCKPNPCDDNCGCHDN---CKCDCEPCEMD-SDECFENKCGP-ECCNPISPRNFSVSNAVPFAIEANRIFDTMQFQTFTDATGP-----NGEPLTFETEVVEVFGSVPSAGQASVTIEKICLSNDGIVIDTGMTTLEDFDLDPLG-----------------DIVGRNCETTFEFAVC-GERNAECCRQGKGKSVAYKQRGLTVAVRNLVLELRGRCGCTEFVALAFPAV--RAGGGCKRRVDYVEFTFNTLSAPICLPADGRAVTLRQEYQTNLTVDCI…
GCF_900689605	MQDYKKNKRRMMNQPMSTMNE----EEVYTDEINSEDM---RGFKKSHHH------------NGCNT--------DNKCEC----HDDC--NPCNPCNP-------------CKPNPCNPCKPNPCDDNCGCHDN---CKCDCESCEMD-SDECFENKCGP-ECCNPISPRNFSVSNAVPFAIEANRIFDTMQFQTFTDATGP-----NGEPLTFETEVVEVFGSVPSAGQASVTIEKICLSNDGIVIDTGMTTLEDFDLDPLG-----------------DIVGRNCETTFEFAVC-GERNSECCRQGKGKSVAYKQRGLTVAVRNLVLELRGRCGCTEFVALAFPAV--RAGGGCKRRVDYVEFTFNTLSAPICLPADGRAVTLRQEYQTNLTVDCI…
GCF_900243345	MQDYKKNKRRMMNQPMSTMNE----EEVYTDEINSEDM---RGFKKSHHH------------NGCNT--------DNKCEC----HDEC--NPCNPCNP-------------CKPNPCNPCKPNPCDDKCECHDK---CKCDCEPCEMD-SDECFENKCGP-ECCNPISPRNFSVSNAVPFAIEANRIFDTMQFQTFTDATGP-----NGEPLTFETEVVEVFGSVPSAGQASVTIEKICLSNDGIVIDTGMTTLEDFDLDPLG-----------------DIVGRNCETTFEFAVC-GERNAECCRQGKGKSVAYKQRGLTVAVRNLVLELRGRCGCTEFVALAFPAV--RAGGGCKRRVDYVEFTFNTLSAPICLPADGRAVTLRQEYQTNLTVDCI…
GCF_900243315	MQDYKKNKRRMMNQPMSTMNE----EEVYTDEINSEDM---RGFKKSHHH------------NGCNT--------DNKCEC----HDDC--NPCNPCNP----------CNPCKPNPCNPCKPNPCDDNCGCHDN---CKCDCEPCEMD-SDECFENKCGP-ECCNPISPRNFSVSNAVPFAIEANRIFDTMQFQTFTDATGP-----NGEPLTFETEVVEVFGSVPSAGQASVTIEKICLSNDGIVIDTGMTTLEDFDLDPLG-----------------DIVGRNCETTFEFAVC-GERNAECCRQGKGKSVAYKQRGLTVAVRNLVLELRGRCGCTEFVALAFPAV--RAGGGCKRRVDYVEFTFNTLSAPICLPADGRAVTLRQEYQTNLTVDCI…
GCF_900243275	MQDYKKNKRRMTNQPMPTMNE----EEVYTEEINSEDM---RGFKKSHHH------------NECNT--------DNKCDC----HDDC--KPCNPCK--------PNPCNPCKPNPCNPCKPNPCDDNCGCHDH---CKCDCEPCEMD-SDECFENKCGP-ECCNPISPRNFSVSNAVPFAIEANRIFDTMQFQTFTDATGP-----NGEPLTFETEVVEVFGSVPSAGKASVTIEKICLSNDGIVIDTGMTTLEDFDLDPLG-----------------DIVGRNCETTFEFAVC-GERNAECCRRGKGKSVAYKQRGLTVAVRNLVLELRGRCGCTEFVALAFPAV--RAGGGCKRRVDYVEFTFNTLSAPICLPADGRAVTLRQEYQTNLTVDCI…
GCF_900243265	MQDYKKNKRRMINQPMSTMNE----EEVYTDEINSEDM---RGFKKSHHH------------NGCNT--------DNKCEC----HDEC--NPCNPCNP-------------CKPNPCNSCKPNPCDDNCGCHDN---CKCDCEPCEMD-SDECFENKCGP-ECCNPISPRNFSVSNAVPFAIEANRIFDTMQFQTFTDATGP-----NGEPLTFETEVVEVFGSVPSAGQASVTIEKICLSNDGIVIDTGMTTLEDFDLDPLG-----------------DIVGRNCETTFEFAVC-GERNAECCRQGKGKSVAYKQRGLTVAVRNLVLELRGRCGCTEFVALAFPAV--RAGGGCKRRVDYVEFTFNTLSAPICLPADGRAVTLRQEYQTNLTVDCI…
GCF_900243185	MQDYKKNKRRMINQPMSTMNE----EEVYTDEINSEDM---RGFKKSHHH------------NGCNT--------DNKCEC----HDEC--NPCN----------------PCKPNPCNPCKPNPCDDNCGCHDN---CKCDCEPCQMD-SDECFKNKCGP-ECCNPISPRDFSVSNAVPLAIEANRIFDTMQFQTFTDATGP-----NGEPLTFETEVVEVFGSVPSAGQASVTIEKICLSNDGIVIDTGMTTLEDFDLDPLG-----------------DIVGRNCETTFEFAVC-GERNAECCRQGKGKSVAYKQRGLTVAVRNLVLELRGRCGCTEFVALAFPAV--RAGGGCKRRVDYVEFTFNTLSAPICLPADGRAVTLRQEYQTNLTVDCI…
GCF_900243075	MQDYKKNKRRMINQPMSTMSE----EEVYTDEINSEDM---RGFKKSHHH------------NGCNT--------DNHCDC----HDDC--NPCNPCKP----------------NPCNPCKPNPCDDNCGCHDD---CKCDCEPCQMD-SDECFENKCGP-DCCNPISPRNFSVSNAVPFAIEANRIFDTMQFQTFTDATGP-----NGEPLTFETEVVEVFGSIPSAGRASVTIDKICLSNDGIVIDTGMTTLEDFDLDPLG-----------------DIVGRNCETTFEYAVC-GERNAECCRQGKGKSVAYKQRGLTVAVRNLVLELRGRCGCTEFVALAFPAV--RAGGGCKKRVDYVEFTFNTLSAPICLPADGRAVTLRQEYQTNLTVDCI…
GCF_900164325	MQDYKKNKRRMMNQPMSTMNE----EEVYTDEINSEDM---RGFKKSHHH------------NGCNT--------DNKCEC----HDEC--NPCNPCKP----------------NPCNPCKPNPCDDNCGCHDN---CKCDCEPCEMD-SDECFENKCGP-ECCNPISPRNFSVSNAVPFAIEANRIFDTMQFQTFTDATGP-----NGEPLTFETEVVEVFGSVPSAGQASVTIEKICLSNDGIVIDTGMTTLEDFDLDPLG-----------------DIVGRNCETTFEFAVC-GERNAECCRQGKGKSVAYKQRGLTVAVRNLVLELRGRCGCTEFVALAFPAV--RAGGGCKRRVDYVEFTFNTLSAPICLPADGRAVTLRQEYQTNLTVDCI…
GCF_900096365	MQDYKKNKRRMTNQPMPTMNE----EEVYTEEINSEDM---RGFKKSHHH------------NECNT--------DNKCDC----HDDC--KPCNPCKPNPCNPCKPNPCNPCKPNPCNPCKPNPCDDNCGCHDH---CKCDCEPCEMD-SDECFENKCGP-ECCNPISPRNFSVSNAVPFAIEANRIFDTMQFQTFTDATGP-----NGEPLTFETEVVEVFGSVPSAGKASVTIEKICLSNDGIVIDTGMTTLEDFDLDPLG-----------------DIVGRNCETTFEFAVC-GERNAECCRQGKGKSVAYKQRGLTVAVRNLVLELRGRCGCTEFVALAFPAV--RAGGGCKRRVDYVEFTFNTLSAPICLPADGRAVTLRQEYQTNLTVDCI…
GCF_900074805	MQDYKKNKRRMINQPMPTISE----EEVYTEEMSSEDM---RGFKKSHHHN-----------NGCNN--------DNKCEC----HDDCKPNPCNPCKP----------------NPCNPCKPNPCDDHCECHDH---CKCDCEPCQMD-SDECFENKCGP-DCCNPISPKNFSVSNAVPFAIEASRIFDTMQFQTFTDATGP-----NGEPLTFETEVVEVFGSVPSAGQASVTIEKICLSNDGIVIDTGMTTLEDFDLDPLG-----------------DIVGRNCETTFEFAVC-GERNAECCRQGKGKSVAYKQRGLTVAVRNLVLELRGRCGCTEFVALAFPAV--RAGGGCKRRVDYVEFTFNTLSAPICLPADGRAVTLRQEYQTNLTVDCI…
GCF_012955965	MQDYKKNKRRMINQPMPTISE----EEVYTEEMNSEDM---RGFKKSHHHN-----------NGCNN--------DNKCEC----HDDCKPNPCNPCKP----------------NPCNPCKPNPCDDNCGCHDN---CKCDCEPCQMD-SDECFENKCGP-NCCNAISPRNFSVSNAVPFAIEANRIFDTMQFQTFTDATGP-----NGEPLTFETEVVEVFGSVPSAGQASVTIEKICLSNDGIVIDTGMTTLEDFDLDPLG-----------------DIVGRNCETTFEFAVC-GERNAECCRQGKGKSVAYKQRGLTVAVRNLVLELRGKCGCTEFVALAFPAV--RAGGGCKRRVDYVEFTFNTLSAPICLPADGRAVTLRQEYQTNLTVDCI…
GCF_012276945	MQDYKKNKRRMINQPMSTMNE----EEVYTDEINSEDM---RGFKKSHHH------------NGCNT--------DNKCEC----HDEC--NPCNPCNP-------------CKPNPCNPCKPNPCDDNCGCHDN---CKCDCEPCQMD-SDECFKNKCGP-ECCNPISPRDFSVSNAVPLAIEANRIFDTMQFQTFTDATGP-----NGEPLTFETEVVEVFGSVPSAGQASVTIEKICLSNDGIVIDTGMTTLEDFDLDPLG-----------------DIVGRNCETTFEFAVC-GERNAECCRQGKGKSVAYKQRGLTVAVRNLVLELRGRCGCTEFVALAFPAV--RAGGGCKRRVDYVEFTFNTLSAPICLPADGRAVTLRQEYQTNLTVDCI…
GCF_012030095	MQDYKKNKRRMINQPMPTISE----EEVYTEEMSSEDM---RGFKKSHHHN-----------NGCNN--------DNKCEC----HDDCKPNPCNPCKP----------------NPCNPCKPNPCDDHCECHDH---CKCDCEPCQMD-SDECFENKCGP-DCCNPISPKNFSVSNAVPFAIEASRIFDTMQFQTFTDATGP-----NGEPLTFETEVVEVFGSVPSAGQASVTIEKICLSNDGIVIDTGMTTLEDFDLDPLG-----------------DIVGRNCETTFEFAVC-GERNAECCRQGKGKSVAYKQRGLTVAVRNLVLELRGRCGCTEFVALAFPAV--RAGGGCKRRVDYVEFTFNTLSAPICLPADGRAVTLRQEYQTNLTVDCI…
GCF_011881445	MQDYKKNKRRMINQPMSTMNE----EEVYTDEINSEDM---RGFKKSHHH------------NGCNT--------DNKCEC----HDEC--NPCNPCNP-------------CKPNPCNPCKPNPCDDNCGCHDN---CKCDCEPCQMD-SDECFKNKCGP-ECCNPISPRDFSVSNAVPLAIEANRIFDTMQFQTFTDATGP-----NGEPLTFETEVVEVFGSVPSAGQASVTIEKICLSNDGIVIDTGMTTLEDFDLDPLG-----------------DIVGRNCETTFEFAVC-GERNAECCRQGKGKSVAYKQRGLTVAVRNLVLELRGRCGCTEFVALAFPAV--RAGGGCKRRVDYVEFTFNTLSAPICLPADGRAVTLRQEYQTNLTVDCI…
GCF_009867095	MQDYKKNKRRMMNQPMSTMNE----EEVYTDEINSEDM---RGFKKSHHH------------NGCNT--------DNKCEC----HDDC--NPCNPCNP-------------CKPNPCNPCKPNPCDDNCGCHDN---CKCDCEPCQMD-SDECFENKCGP-ECCNPISPRNFSVSNAVPFAIEANRIFDTMQFQTFTDATGP-----NGEPLTFETEVVEVFGSVPSAGQASVTIEKICLSNDGIVIDTGMTTLEDFDLDPLG-----------------DIVGRNCETTFEFAVC-GERNAECCRQGKGKSVAYKQRGLTVAVRNLVLELRGRCGCTEFVALAFPAV--RAGGGCKRRVDYVEFTFNTLSAPICLPADGRAVTLRQEYQTNLTVDCI…
GCF_007001185	MQDYKKNKRRMMNQPMSTMNE----EEVYTDEINSEDM---RGFKKSHHH------------NGCNT--------DNKCEC----HDDC--NPCNPCNP-------------CKPNPCNPCKPNPCDDNCGCHDN---CKCDCEPCEMD-SDECFENKCGP-ECCNPISPRNFSVSNAVPFAIEANRIFDTMQFQTFTDATGP-----NGEPLTFETEVVEVFGSVPSAGQASVTIEKICLSNDGIVIDTGMTTLEDFDLDPLG-----------------DIVGRNCETTFEFAVC-GERNAECCRQGKGKSVAYKQRGLTVAVRNLVLELRGRCGCTEFVALAFPAV--RAGGGCKRRVDYVEFTFNTLSAPICLPADGRAVTLRQEYQTNLTVDCI…
GCF_004314005	MQDYKKNKRRMMNQPMSTMNE----EEVYTDEINSEDM---RGFKKSHHH------------NGCNT--------DNKCEC----HDDC--NPCNPCNP-------------CKPNPCNPCKPNPCDDNCGCHDN---CKCDCEPCEMD-SDECFENKCGP-ECCNPISPRNFSVSNAVPFAIEANRIFDTMQFQTFTDATGP-----NGEPLTFETEVVEVFGSIPSAGQASVTIEKICLSNDGIVIDTGMTTLEDFDLDPLG-----------------DIVGRNCETTFEFAVC-GERNAECCRQGKGKSVAYKQRGLTVAVRNLVLELRGRCGCTEFVALAFPAV--RAGGGCKRRVDYVEFTFNTLSAPICLPADGRAVTLRQEYQTNLTVDCI…
GCF_003697205	MQDYKKNKRRMTNQPMPTMNE----EEVYTEEINSEDM---RGFKKSHHH------------NECNT--------DNKCDC----HDDC--KPCNPCKP----------------NPCNPCKPNPCDDNCGCHDH---CKCDCEPCEMD-SDECFENKCGP-ECCNPISPRNFSVSNAVPFAIEANRIFDTMQFQTFTDATGP-----NGEPLTFETEVVEVFGSVPSAGKASVTIEKICLSNDGIVIDTGMTTLEDFDLDPLG-----------------DIVGRNCETTFEFAVC-GERNAECCRQGKGKSVAYKQRGLTVAVRNLVLELRGRCGCTEFVALAFPAV--RAGGGCKRRVDYVEFTFNTLSAPICLPADGRAVTLRQEYQTNLTVDCI…
GCF_003490105	MQDYKKNKRRMMNQPMSTMNE----EEVYTDEINSEDM---RGFKKSHHH------------NGCNT--------DNKCEC----HDDC--NPCNPCNP-------------CKPNPCNPCKPNPCDDNCGCHDN---CKCDCEPCQMD-SDECFENKCGP-ECCNPISPRNFSVSNAVPFAIEANRIFDTMQFQTFTDATGP-----NGEPLTFETEVVEVFGSVPSAGQASVTIEKICLSNDGIVIDTGMTTLEDFDLDPLG-----------------DIVGRNCETTFEFAVC-GERNAECCRQGKGKSVAYKQRGLTVAVRNLVLELRGRCGCTEFVALAFPAV--RAGGGCKRRVDYVEFTFNTLSAPICLPADGRAVTLRQEYQTNLTVDCI…
GCF_003327385	MQDYKKNKRRMMNQPMSTMNE----EEVYTDEINSEDM---RGFKKSHHH------------NGCNT--------DNKCEC----HDDC--NPCNPCNP-------------CKPNPCNPCKPNPCDDNCGCHDN---CKCDCEPCEMD-SDECFENKCGP-ECCNPISPRNFSVSNAVPFAIEANRIFDTMQFQTFTDATGP-----NGEPLTFETEVVEVFGSVPSAGQASVTIEKICLSNDGIVIDTGMTTLEDFDLDPLG-----------------DIVGRNCETTFEFAVC-GERNAECCRQGKGKSVAYKQRGLTVAVRNLVLELRGRCGCTEFVALAFPAV--RAGGGCKRRVDYVEFTFNTLSAPICLPADGRAVTLRQEYQTNLTVDCI…
GCF_003044155	MQDYKKNKRRMMNQPMSTMNE----EEVYTDEINSEDM---RGFKKSHHH------------NGCNT--------DNKCEC----HDDC--NPCNPCNP-------------CKPNPCNPCKPNPCDDNCGCHDN---CKCDCEPCEMD-SDECFENKCGP-ECCNPISPRNFSVSNAVPFAIEANRIFDTMQFQTFTDATGP-----NGEPLTFETEVVEVFGSVPSAGQASVTIEKICLSNDGIVIDTGMTTLEDFDLDPLG-----------------DIVGRNCETTFEFAVC-GERNAECCRQGKGKSVAYKQRGLTVAVRNLVLELRGRCGCTEFVALAFPAV--RAGGGCKRRVDYVEFTFNTLSAPICLPADGRAVTLRQEYQTNLTVDCI…
GCF_002891625	MQDYKKNKRRMMNQPMSTMNE----EEVYTDEINSEDM---RGFKKSHHH------------NGCNT--------DNKCEC----HDEC--NPCNPCNP-------------CKPNPCNPCKPNPCDDKCECHDK---CKCDCEPCEMD-SDECFENKCGP-ECCNPISPRNFSVSNAVPFAIEANRIFDTMQFQTFTDATGP-----NGEPLTFETEVVEVFGSVPSAGQASVTIEKICLSNDGIVIDTGMTTLEDFDLDPLG-----------------DIVGRNCETTFEFAVC-GERNAECCRQGKGKSVAYKQRGLTVAVRNLVLELRGRCGCTEFVALAFPAV--RAGGGCKRRVDYVEFTFNTLSAPICLPADGRAVTLRQEYQTNLTVDCI…
GCF_002302845	MQDYKKNKRRMINQPMSTMNE----EEVYTDEINSEDM---RGFKKSHHH------------NGCNT--------DNKCEC----HDEC--NPCNPCNP-------------CKPNPCNPCKPNPCDDNCGCHDN---CKCDCEPCEMD-SDECFENKCGP-ECCNPISPRNFSVSNAVPFAIEANRIFDTMQFQTFTDATGP-----NGEPLTFETEVVEVFGSVPSAGQASVTIEKICLSNDGIVIDTGMTTLEDFDLDPLG-----------------DIVGRNCETTFEFAVC-GERNAECCRQGKGKSVAYKQRGLTVAVRNLVLELRGRCGCTEFVALAFPAV--RAGGGCKRRVDYVEFTFNTLSAPICLPADGRAVTLRQEYQTNLTVDCI…
GCF_002301165	MQDYKKNKRRMMNQPMSTMNE----EEVYTDEINSEDM---RGFKKSHHH------------NGCNT--------DNKCEC----HDEC--NPCK----------------PCKPNPCNPCKPNPCDDKCECHDK---CKCDCEPCEMD-SDECFENKCGP-ECCNPISPRNFSVSNAVPFAIEANRIFDTMQFQTFTDATGP-----NGEPLTFETEVVEVFGSIPSAGQASVTIEKICLSNDGIVIDTGMTTLEDFDLDPLG-----------------DIVGRNCETTFEFAVC-GERNAECCRQGKGKSVAYKQRGLTVAVRNLVIELRGRCGCTEFVALAFPAV--RAGGGCKRRVDYVEFTFNTLSAPICLPADGRAVTLRQEYQTNLTVDCI…
GCF_002300855	MQDYKKNKRRMINQPMSTMNE----EEVYTDEINSEDM---RGFKKSHHH------------NGCNT--------DNKCEC----HDEC--NPCNPCNP-------------CKPNPCNPCKPNPCDDNCGCHDN---CKCDCEPCEMD-SDECFENKCGP-ECCNPISPRNFSVSNAVPFAIEANRIFDTMQFQTFTDATGP-----NGEPLTFETEVVEVFGSVPSAGQASVTIEKICLSNDGIVIDTGMTTLEDFDLDPLG-----------------DIVGRNCETTFEFAVC-GERNAECCRQGKGKSVAYKQRGLTVAVRNLVLELRGRCGCTEFVALAFPAV--RAGGGCKRRVDYVEFTFNTLSAPICLPADGRAVTLRQEYQTNLTVDCI…
GCF_001497755	MQDYKKNKRRMMNQPMSTMNE----EEVYTDEINSEDM---RGFKKSHHH------------NGCNT--------DNKCEC----HDDC--NPCNPCKP----------------NPCNPCKPNPCDDNCGCHDN---CKCDCEPCEMD-SDECFENKCGP-ECCNPISPRNFSVSNAVPFAIEANRIFDTMQFQTFTDATGP-----NGEPLTFETEVVEVFGSVPSAGQASVTIEKICLSNDGIVIDTGMTTLEDFDLDPLG-----------------DIVGRNCETTFEFAVC-GERNSECCRQGKGKSVAYKQRGLTVAVRNLVLELRGRCGCTEFVALAFPAV--RAGGGCKRRVDYVEFTFNTLSAPICLPADGRAVTLRQEYQTNLTVDCI…
GCF_001299615	MQDYKKNKRRMINQPMPTISE----EEVYTEEMSSEDM---RGFKKSHHHN-----------NGCNN--------DNKCEC----HDDCKPNPCNPCKP----------------NPCNPCKPNPCDDHCECHDH---CKCDCEPCQMD-SDECFENKCGP-DCCNPISPKNFSVSNAVPFAIEANRIFDTMQFQTFTDATGP-----NGEPLTFETEVVEVFGSVPSAGQASVTIEKICLSNDGIVIDTGMTTLEDFDLEPLG-----------------DIVGRNCETTFEFAVC-GERNAECCRQGKGKSVAYKQRGLTVAVRNLVLELRGRCGCTEFVALAFPAV--RAGGGCKRRVDFVEFTFNTLSAPICLPADGRAITLRQEYQTNLTVDCI…
GCF_001299495	MQDYKKNKRRMINQPMSTMSE----EEVYTDEINSEDM---RGFKKSHHH------------NGCNT--------DNHCDC----HDDC--NPCNPCKP----------------NPCNPCKPNPCDDNCGCHDD---CKCDCEPCQMD-SDECFENKCGP-DCCNPISPRNFSVSNAVPFAIEANRIFDTMQFQTFTDATGP-----NGEPLTFETEVVEVFGSIPSAGRASVTIDKICLSNDGIVIDTGMTTLEDFDLDPLG-----------------DIVGRNCETTFEYAVC-GERNAECCRQGKGKSVAYKQRGLTVAVRNLVLELRGRCGCTEFVALAFPAV--RAGGGCKKRVDYVEFTFNTLSAPICLPADGRAVTLRQEYQTNLTVDCI…
GCF_000531785	MQDYKKNKRRMMNQPMSTMNE----EEVYTDEINSEDM---RGFKKSHHH------------NGCNT--------DNKCEC----HDEC--NPCNPCNP-------------CKPNPCNPCKPNPCDDKCECHDK---CKCDCEPCEMD-SDECFENKCGP-ECCNPISPRNFSVSNAVPFAIEANRIFDTMQFQTFTDATGP-----NGEPLTFETEVVEVFGSIPSAGQASVTIEKICLSNDGIVIDTGMTTLEDFDLDPLG-----------------DIVGRNCETTFEFAVC-GERNAECCRQGKGKSVAYKQRGLTVAVRNLVIELRGRCGCTEFVALAFPAV--RAGGGCKRRVDYVEFTFNTLSAPICLPADGRAVTLRQEYQTNLTVDCI…
GCF_000531165	MQDYKKNKRRMTNQPMPTMNE----EEVYTEEINSEDM---RGFKKSHHH------------NECNT--------DNKCDC----HDDC--KPCNPCKP----------------NPCNPCKPNPCDDNCGCHDH---CKCDCEPCEMD-SDECFENKCGP-ECCNPISPRNFSVSNAVPFAIEANRIFDTMQFQTFTDATGP-----NGEPLTFETEVVEVFGSVPSAGKASVTIEKICLSNDGIVIDTGMTTLEDFDLDPLG-----------------DIVGRNCETTFEFAVC-GERNAECCRQGKGKSVAYKQRGLTVAVRNLVLELRGRCGCTEFVALAFPAV--RAGGGCKRRVDYVEFTFNTLSAPICLPADGRAVTLRQEYQTNLTVDCI…
GCF_000530295	MQDYKKNKRRMINQPMSTMNE----EEVYTDEINSEDM---RGFKKSHHH------------NGCNT--------DNKCEC----HDEC--NPCNPCNP-------------CKPNPCNPCKPNPCDDNCGCHDN---CKCDCEPCEMD-SDECFENKCGP-ECCNPISPRNFSVSNAVPFAIEANRIFDTMQFQTFTDATGP-----NGEPLTFETEVVEVFGSVPSAGQASVTIEKICLSNDGIVIDTGMTTLEDFDLDPLG-----------------DIVGRNCETTFEFAVC-GERNAECCRQGKGKSVAYKQRGLTVAVRNLVLELRGRCGCTEFVALAFPAV--RAGGGCKRRVDYVEFTFNTLSAPICLPADGRAVTLRQEYQTNLTVDCI…
GCF_000452005	MQDYKKNKRRMINQPMSTMNE----EEVYTDEINSEDM---RGFKKSHHH------------NGCNT--------DNKCEC----HDEC--NPCNPCNP-------------CKPNPCNPCKPNPCDDNCGCHDN---CKCDCEPCQMD-SDECFKNKCGP-ECCNPISPRDFSVSNAVPLAIEANRIFDTMQFQTFTDATGP-----NGEPLTFETEVVEVFGSVPSAGQASVTIEKICLSNDGIVIDTGMTTLEDFDLDPLG-----------------DIVGRNCETTFEFAVC-GERNAECCRQGKGKSVAYKQRGLTVAVRNLVLELRGRCGCTEFVALAFPAV--RAGGGCKRRVDYVEFTFNTLSAPICLPADGRAVTLRQEYQTNLTVDCI…
GCF_000451945	MQDYKKNKRRMMNQPMSTMNE----EEVYTDEINSEDM---RGFKKSHHH------------NGCNT--------DNKCEC----HDDC--NPCNPCNP-------------CKPNPCNPCKPNPCDDNCGCHDN---CKCDCEPCEMD-SDECFENKCGP-ECCNPISPRNFSVSNAVPFAIEANRIFDTMQFQTFTDATGP-----NGEPLTFETEVVEVFGSVPSAGQASVTIEKICLSNDGIVIDTGMTTLEDFDLDPLG-----------------DIVGRNCETTFEFAVC-GERNAECCRQGKGKSVAYKQRGLTVAVRNLVLELRGRCGCTEFVALAFPAV--RAGGGCKRRVDYVEFTFNTLSAPICLPADGRAVTLRQEYQTNLTVDCI…
GCF_000451765	MQDYKKNKRRMMNQPMSTMNE----EEVYTDEINSEDM---RGFKKSHHH------------NGCNT--------DNKCEC----HDDC--NPCNPCKP----------------NPCNPCKPNPCDDNCGCHDN---CKCDCEPCQMD-SDECFENKCGP-ECCNPISPRNFSVSNAVPFAIEANRIFDTMQFQTFTDATGP-----NGEPLTFETEVVEVFGSVPSAGQASVTIEKICLSNDGIVIDTGMTTLEDFDLDPLG-----------------DIVGRNCETTFEFAVC-GERNAECCRQGKGKSVAYKQRGLTVAVRNLVLELRGRCGCTEFVALAFPAV--RAGGGCKRRVDYVEFTFNTLSAPICLPADGRAVTLRQEYQTNLTVDCI…
GCF_012955965	MQDYKKNKRRMINQPMPTISE----EEVYTEEMNSEDM---RGFKKSHHHN-----------NGCNN--------DNKCEC----HDDCKPNPCNPCKP----------------NPCNPCKPNPCDDNCGCHDN---CKCDCEPCQMD-SDECFENKCGP-NCCNAISPRNFSVSNAVPFAIEANRIFDTMQFQTFTDATGP-----NGEPLTFETEVVEVFGSVPSAGQASVTIEKICLSNDGIVIDTGMTTLEDFDLDPLG-----------------DIVGRNCETTFEFAVC-GERNAECCRQGKGKSVAYKQRGLTVAVRNLVLELRGKCGCTEFVALAFPAV--RAGGGCKRRVDYVEFTFNTLSAPICLPADGRAVTLRQEYQTNLTVDCI…
GCF_012276945	MQDYKKNKRRMINQPMSTMNE----EEVYTDEINSEDM---RGFKKSHHH------------NGCNT--------DNKCEC----HDEC--NPCNPCNP-------------CKPNPCNPCKPNPCDDNCGCHDN---CKCDCEPCQMD-SDECFKNKCGP-ECCNPISPRDFSVSNAVPLAIEANRIFDTMQFQTFTDATGP-----NGEPLTFETEVVEVFGSVPSAGQASVTIEKICLSNDGIVIDTGMTTLEDFDLDPLG-----------------DIVGRNCETTFEFAVC-GERNAECCRQGKGKSVAYKQRGLTVAVRNLVLELRGRCGCTEFVALAFPAV--RAGGGCKRRVDYVEFTFNTLSAPICLPADGRAVTLRQEYQTNLTVDCI…
GCF_012030095	MQDYKKNKRRMINQPMPTISE----EEVYTEEMSSEDM---RGFKKSHHHN-----------NGCNN--------DNKCEC----HDDCKPNPCNPCKP----------------NPCNPCKPNPCDDHCECHDH---CKCDCEPCQMD-SDECFENKCGP-DCCNPISPKNFSVSNAVPFAIEASRIFDTMQFQTFTDATGP-----NGEPLTFETEVVEVFGSVPSAGQASVTIEKICLSNDGIVIDTGMTTLEDFDLDPLG-----------------DIVGRNCETTFEFAVC-GERNAECCRQGKGKSVAYKQRGLTVAVRNLVLELRGRCGCTEFVALAFPAV--RAGGGCKRRVDYVEFTFNTLSAPICLPADGRAVTLRQEYQTNLTVDCI…
GCF_011881445	MQDYKKNKRRMINQPMSTMNE----EEVYTDEINSEDM---RGFKKSHHH------------NGCNT--------DNKCEC----HDEC--NPCNPCNP-------------CKPNPCNPCKPNPCDDNCGCHDN---CKCDCEPCQMD-SDECFKNKCGP-ECCNPISPRDFSVSNAVPLAIEANRIFDTMQFQTFTDATGP-----NGEPLTFETEVVEVFGSVPSAGQASVTIEKICLSNDGIVIDTGMTTLEDFDLDPLG-----------------DIVGRNCETTFEFAVC-GERNAECCRQGKGKSVAYKQRGLTVAVRNLVLELRGRCGCTEFVALAFPAV--RAGGGCKRRVDYVEFTFNTLSAPICLPADGRAVTLRQEYQTNLTVDCI…
GCF_009867095	MQDYKKNKRRMMNQPMSTMNE----EEVYTDEINSEDM---RGFKKSHHH------------NGCNT--------DNKCEC----HDDC--NPCNPCNP-------------CKPNPCNPCKPNPCDDNCGCHDN---CKCDCEPCQMD-SDECFENKCGP-ECCNPISPRNFSVSNAVPFAIEANRIFDTMQFQTFTDATGP-----NGEPLTFETEVVEVFGSVPSAGQASVTIEKICLSNDGIVIDTGMTTLEDFDLDPLG-----------------DIVGRNCETTFEFAVC-GERNAECCRQGKGKSVAYKQRGLTVAVRNLVLELRGRCGCTEFVALAFPAV--RAGGGCKRRVDYVEFTFNTLSAPICLPADGRAVTLRQEYQTNLTVDCI…
GCF_007001185	MQDYKKNKRRMMNQPMSTMNE----EEVYTDEINSEDM---RGFKKSHHH------------NGCNT--------DNKCEC----HDDC--NPCNPCNP-------------CKPNPCNPCKPNPCDDNCGCHDN---CKCDCEPCEMD-SDECFENKCGP-ECCNPISPRNFSVSNAVPFAIEANRIFDTMQFQTFTDATGP-----NGEPLTFETEVVEVFGSVPSAGQASVTIEKICLSNDGIVIDTGMTTLEDFDLDPLG-----------------DIVGRNCETTFEFAVC-GERNAECCRQGKGKSVAYKQRGLTVAVRNLVLELRGRCGCTEFVALAFPAV--RAGGGCKRRVDYVEFTFNTLSAPICLPADGRAVTLRQEYQTNLTVDCI…
GCF_004314005	MQDYKKNKRRMMNQPMSTMNE----EEVYTDEINSEDM---RGFKKSHHH------------NGCNT--------DNKCEC----HDDC--NPCNPCNP-------------CKPNPCNPCKPNPCDDNCGCHDN---CKCDCEPCEMD-SDECFENKCGP-ECCNPISPRNFSVSNAVPFAIEANRIFDTMQFQTFTDATGP-----NGEPLTFETEVVEVFGSIPSAGQASVTIEKICLSNDGIVIDTGMTTLEDFDLDPLG-----------------DIVGRNCETTFEFAVC-GERNAECCRQGKGKSVAYKQRGLTVAVRNLVLELRGRCGCTEFVALAFPAV--RAGGGCKRRVDYVEFTFNTLSAPICLPADGRAVTLRQEYQTNLTVDCI…
GCF_003697205	MQDYKKNKRRMTNQPMPTMNE----EEVYTEEINSEDM---RGFKKSHHH------------NECNT--------DNKCDC----HDDC--KPCNPCKP----------------NPCNPCKPNPCDDNCGCHDH---CKCDCEPCEMD-SDECFENKCGP-ECCNPISPRNFSVSNAVPFAIEANRIFDTMQFQTFTDATGP-----NGEPLTFETEVVEVFGSVPSAGKASVTIEKICLSNDGIVIDTGMTTLEDFDLDPLG-----------------DIVGRNCETTFEFAVC-GERNAECCRQGKGKSVAYKQRGLTVAVRNLVLELRGRCGCTEFVALAFPAV--RAGGGCKRRVDYVEFTFNTLSAPICLPADGRAVTLRQEYQTNLTVDCI…
GCF_003490105	MQDYKKNKRRMMNQPMSTMNE----EEVYTDEINSEDM---RGFKKSHHH------------NGCNT--------DNKCEC----HDDC--NPCNPCNP-------------CKPNPCNPCKPNPCDDNCGCHDN---CKCDCEPCQMD-SDECFENKCGP-ECCNPISPRNFSVSNAVPFAIEANRIFDTMQFQTFTDATGP-----NGEPLTFETEVVEVFGSVPSAGQASVTIEKICLSNDGIVIDTGMTTLEDFDLDPLG-----------------DIVGRNCETTFEFAVC-GERNAECCRQGKGKSVAYKQRGLTVAVRNLVLELRGRCGCTEFVALAFPAV--RAGGGCKRRVDYVEFTFNTLSAPICLPADGRAVTLRQEYQTNLTVDCI…
GCF_003327385	MQDYKKNKRRMMNQPMSTMNE----EEVYTDEINSEDM---RGFKKSHHH------------NGCNT--------DNKCEC----HDDC--NPCNPCNP-------------CKPNPCNPCKPNPCDDNCGCHDN---CKCDCEPCEMD-SDECFENKCGP-ECCNPISPRNFSVSNAVPFAIEANRIFDTMQFQTFTDATGP-----NGEPLTFETEVVEVFGSVPSAGQASVTIEKICLSNDGIVIDTGMTTLEDFDLDPLG-----------------DIVGRNCETTFEFAVC-GERNAECCRQGKGKSVAYKQRGLTVAVRNLVLELRGRCGCTEFVALAFPAV--RAGGGCKRRVDYVEFTFNTLSAPICLPADGRAVTLRQEYQTNLTVDCI…
GCF_003044155	MQDYKKNKRRMMNQPMSTMNE----EEVYTDEINSEDM---RGFKKSHHH------------NGCNT--------DNKCEC----HDDC--NPCNPCNP-------------CKPNPCNPCKPNPCDDNCGCHDN---CKCDCEPCEMD-SDECFENKCGP-ECCNPISPRNFSVSNAVPFAIEANRIFDTMQFQTFTDATGP-----NGEPLTFETEVVEVFGSVPSAGQASVTIEKICLSNDGIVIDTGMTTLEDFDLDPLG-----------------DIVGRNCETTFEFAVC-GERNAECCRQGKGKSVAYKQRGLTVAVRNLVLELRGRCGCTEFVALAFPAV--RAGGGCKRRVDYVEFTFNTLSAPICLPADGRAVTLRQEYQTNLTVDCI…
GCF_002891625	MQDYKKNKRRMMNQPMSTMNE----EEVYTDEINSEDM---RGFKKSHHH------------NGCNT--------DNKCEC----HDEC--NPCNPCNP-------------CKPNPCNPCKPNPCDDKCECHDK---CKCDCEPCEMD-SDECFENKCGP-ECCNPISPRNFSVSNAVPFAIEANRIFDTMQFQTFTDATGP-----NGEPLTFETEVVEVFGSVPSAGQASVTIEKICLSNDGIVIDTGMTTLEDFDLDPLG-----------------DIVGRNCETTFEFAVC-GERNAECCRQGKGKSVAYKQRGLTVAVRNLVLELRGRCGCTEFVALAFPAV--RAGGGCKRRVDYVEFTFNTLSAPICLPADGRAVTLRQEYQTNLTVDCI…
GCF_002302845	MQDYKKNKRRMINQPMSTMNE----EEVYTDEINSEDM---RGFKKSHHH------------NGCNT--------DNKCEC----HDEC--NPCNPCNP-------------CKPNPCNPCKPNPCDDNCGCHDN---CKCDCEPCEMD-SDECFENKCGP-ECCNPISPRNFSVSNAVPFAIEANRIFDTMQFQTFTDATGP-----NGEPLTFETEVVEVFGSVPSAGQASVTIEKICLSNDGIVIDTGMTTLEDFDLDPLG-----------------DIVGRNCETTFEFAVC-GERNAECCRQGKGKSVAYKQRGLTVAVRNLVLELRGRCGCTEFVALAFPAV--RAGGGCKRRVDYVEFTFNTLSAPICLPADGRAVTLRQEYQTNLTVDCI…
GCF_002301165	MQDYKKNKRRMMNQPMSTMNE----EEVYTDEINSEDM---RGFKKSHHH------------NGCNT--------DNKCEC----HDEC--NPCK----------------PCKPNPCNPCKPNPCDDKCECHDK---CKCDCEPCEMD-SDECFENKCGP-ECCNPISPRNFSVSNAVPFAIEANRIFDTMQFQTFTDATGP-----NGEPLTFETEVVEVFGSIPSAGQASVTIEKICLSNDGIVIDTGMTTLEDFDLDPLG-----------------DIVGRNCETTFEFAVC-GERNAECCRQGKGKSVAYKQRGLTVAVRNLVIELRGRCGCTEFVALAFPAV--RAGGGCKRRVDYVEFTFNTLSAPICLPADGRAVTLRQEYQTNLTVDCI…
GCF_002300855	MQDYKKNKRRMINQPMSTMNE----EEVYTDEINSEDM---RGFKKSHHH------------NGCNT--------DNKCEC----HDEC--NPCNPCNP-------------CKPNPCNPCKPNPCDDNCGCHDN---CKCDCEPCEMD-SDECFENKCGP-ECCNPISPRNFSVSNAVPFAIEANRIFDTMQFQTFTDATGP-----NGEPLTFETEVVEVFGSVPSAGQASVTIEKICLSNDGIVIDTGMTTLEDFDLDPLG-----------------DIVGRNCETTFEFAVC-GERNAECCRQGKGKSVAYKQRGLTVAVRNLVLELRGRCGCTEFVALAFPAV--RAGGGCKRRVDYVEFTFNTLSAPICLPADGRAVTLRQEYQTNLTVDCI…
GCF_001497755	MQDYKKNKRRMMNQPMSTMNE----EEVYTDEINSEDM---RGFKKSHHH------------NGCNT--------DNKCEC----HDDC--NPCNPCKP----------------NPCNPCKPNPCDDNCGCHDN---CKCDCEPCEMD-SDECFENKCGP-ECCNPISPRNFSVSNAVPFAIEANRIFDTMQFQTFTDATGP-----NGEPLTFETEVVEVFGSVPSAGQASVTIEKICLSNDGIVIDTGMTTLEDFDLDPLG-----------------DIVGRNCETTFEFAVC-GERNSECCRQGKGKSVAYKQRGLTVAVRNLVLELRGRCGCTEFVALAFPAV--RAGGGCKRRVDYVEFTFNTLSAPICLPADGRAVTLRQEYQTNLTVDCI…
GCF_001299615	MQDYKKNKRRMINQPMPTISE----EEVYTEEMSSEDM---RGFKKSHHHN-----------NGCNN--------DNKCEC----HDDCKPNPCNPCKP----------------NPCNPCKPNPCDDHCECHDH---CKCDCEPCQMD-SDECFENKCGP-DCCNPISPKNFSVSNAVPFAIEANRIFDTMQFQTFTDATGP-----NGEPLTFETEVVEVFGSVPSAGQASVTIEKICLSNDGIVIDTGMTTLEDFDLEPLG-----------------DIVGRNCETTFEFAVC-GERNAECCRQGKGKSVAYKQRGLTVAVRNLVLELRGRCGCTEFVALAFPAV--RAGGGCKRRVDFVEFTFNTLSAPICLPADGRAITLRQEYQTNLTVDCI…
GCF_001299495	MQDYKKNKRRMINQPMSTMSE----EEVYTDEINSEDM---RGFKKSHHH------------NGCNT--------DNHCDC----HDDC--NPCNPCKP----------------NPCNPCKPNPCDDNCGCHDD---CKCDCEPCQMD-SDECFENKCGP-DCCNPISPRNFSVSNAVPFAIEANRIFDTMQFQTFTDATGP-----NGEPLTFETEVVEVFGSIPSAGRASVTIDKICLSNDGIVIDTGMTTLEDFDLDPLG-----------------DIVGRNCETTFEYAVC-GERNAECCRQGKGKSVAYKQRGLTVAVRNLVLELRGRCGCTEFVALAFPAV--RAGGGCKKRVDYVEFTFNTLSAPICLPADGRAVTLRQEYQTNLTVDCI…
GCF_000531785	MQDYKKNKRRMMNQPMSTMNE----EEVYTDEINSEDM---RGFKKSHHH------------NGCNT--------DNKCEC----HDEC--NPCNPCNP-------------CKPNPCNPCKPNPCDDKCECHDK---CKCDCEPCEMD-SDECFENKCGP-ECCNPISPRNFSVSNAVPFAIEANRIFDTMQFQTFTDATGP-----NGEPLTFETEVVEVFGSIPSAGQASVTIEKICLSNDGIVIDTGMTTLEDFDLDPLG-----------------DIVGRNCETTFEFAVC-GERNAECCRQGKGKSVAYKQRGLTVAVRNLVIELRGRCGCTEFVALAFPAV--RAGGGCKRRVDYVEFTFNTLSAPICLPADGRAVTLRQEYQTNLTVDCI…
GCF_000531165	MQDYKKNKRRMTNQPMPTMNE----EEVYTEEINSEDM---RGFKKSHHH------------NECNT--------DNKCDC----HDDC--KPCNPCKP----------------NPCNPCKPNPCDDNCGCHDH---CKCDCEPCEMD-SDECFENKCGP-ECCNPISPRNFSVSNAVPFAIEANRIFDTMQFQTFTDATGP-----NGEPLTFETEVVEVFGSVPSAGKASVTIEKICLSNDGIVIDTGMTTLEDFDLDPLG-----------------DIVGRNCETTFEFAVC-GERNAECCRQGKGKSVAYKQRGLTVAVRNLVLELRGRCGCTEFVALAFPAV--RAGGGCKRRVDYVEFTFNTLSAPICLPADGRAVTLRQEYQTNLTVDCI…
GCF_000530295	MQDYKKNKRRMINQPMSTMNE----EEVYTDEINSEDM---RGFKKSHHH------------NGCNT--------DNKCEC----HDEC--NPCNPCNP-------------CKPNPCNPCKPNPCDDNCGCHDN---CKCDCEPCEMD-SDECFENKCGP-ECCNPISPRNFSVSNAVPFAIEANRIFDTMQFQTFTDATGP-----NGEPLTFETEVVEVFGSVPSAGQASVTIEKICLSNDGIVIDTGMTTLEDFDLDPLG-----------------DIVGRNCETTFEFAVC-GERNAECCRQGKGKSVAYKQRGLTVAVRNLVLELRGRCGCTEFVALAFPAV--RAGGGCKRRVDYVEFTFNTLSAPICLPADGRAVTLRQEYQTNLTVDCI…
GCF_000452005	MQDYKKNKRRMINQPMSTMNE----EEVYTDEINSEDM---RGFKKSHHH------------NGCNT--------DNKCEC----HDEC--NPCNPCNP-------------CKPNPCNPCKPNPCDDNCGCHDN---CKCDCEPCQMD-SDECFKNKCGP-ECCNPISPRDFSVSNAVPLAIEANRIFDTMQFQTFTDATGP-----NGEPLTFETEVVEVFGSVPSAGQASVTIEKICLSNDGIVIDTGMTTLEDFDLDPLG-----------------DIVGRNCETTFEFAVC-GERNAECCRQGKGKSVAYKQRGLTVAVRNLVLELRGRCGCTEFVALAFPAV--RAGGGCKRRVDYVEFTFNTLSAPICLPADGRAVTLRQEYQTNLTVDCI…
GCF_000451945	MQDYKKNKRRMMNQPMSTMNE----EEVYTDEINSEDM---RGFKKSHHH------------NGCNT--------DNKCEC----HDDC--NPCNPCNP-------------CKPNPCNPCKPNPCDDNCGCHDN---CKCDCEPCEMD-SDECFENKCGP-ECCNPISPRNFSVSNAVPFAIEANRIFDTMQFQTFTDATGP-----NGEPLTFETEVVEVFGSVPSAGQASVTIEKICLSNDGIVIDTGMTTLEDFDLDPLG-----------------DIVGRNCETTFEFAVC-GERNAECCRQGKGKSVAYKQRGLTVAVRNLVLELRGRCGCTEFVALAFPAV--RAGGGCKRRVDYVEFTFNTLSAPICLPADGRAVTLRQEYQTNLTVDCI…
GCF_000451765	MQDYKKNKRRMMNQPMSTMNE----EEVYTDEINSEDM---RGFKKSHHH------------NGCNT--------DNKCEC----HDDC--NPCNPCKP----------------NPCNPCKPNPCDDNCGCHDN---CKCDCEPCQMD-SDECFENKCGP-ECCNPISPRNFSVSNAVPFAIEANRIFDTMQFQTFTDATGP-----NGEPLTFETEVVEVFGSVPSAGQASVTIEKICLSNDGIVIDTGMTTLEDFDLDPLG-----------------DIVGRNCETTFEFAVC-GERNAECCRQGKGKSVAYKQRGLTVAVRNLVLELRGRCGCTEFVALAFPAV--RAGGGCKRRVDYVEFTFNTLSAPICLPADGRAVTLRQEYQTNLTVDCI…
